# Comparing two circular distributions: advice for effective implementation of statistical procedures in biology

**DOI:** 10.1101/2021.03.25.436932

**Authors:** Lukas Landler, Graeme D. Ruxton, E. Pascal Malkemper

## Abstract

Many biological variables, often involving timings of events or directions, are recorded on a circular rather than linear scale, and need different statistical treatment for that reason. A common question that is asked of such circular data involves comparison between two groups or treatments: Are the populations from which the two samples drawn differently distributed around the circle? For example, we might ask whether the distribution of directions from which a stalking predator approaches its prey differs between sunny and cloudy conditions; or whether the time of day of mating attempts differs between lab mice subject to one of two hormone treatments. An array of statistical approaches to these questions have been developed. We compared 18 of these (by simulation) in terms of both abilities to control type I error rate near the nominal value, and statistical power. We found that only eight tests offered good control of type I error in all our test situations. Of these eight, we are able to identify Watson’s U^2^ test and MANOVA based on trigonometric functions of the data as offering the best power in the overwhelming majority of our test circumstances. There was often little to choose between these tests in terms of power, and no situation where either of the remaining six tests offered substantially better power than either of these. Hence, we recommend the routine use of either Watson’s U^2^ test or MANOVA when comparing two samples of circular data.
