## Supplementary material, code and results for "Comparing two circular distributions: advice for effective implementation of statistical procedures in biology": rawdata_lindecke.csv

treatment	age	sex	date of treatment	sunset time	date of experimental release	time of release	takeoff orientation	observer position	temperature at release site	wind speed (m/s)	wind direction
C	adult	male	2017-08-16	21:10	2017-08-16	23:19	310	160	19.2	0	-
C	adult	male	2017-08-16	21:10	2017-08-16	23:45	230	240	19.2	0	-
M	adult	male	2017-08-16	21:10	2017-08-17	00:20	230	120	15.5	0	-
M	adult	fem	2017-08-16	21:10	2017-08-17	00:45	140	20	12.9	0	-
C	adult	fem	2017-08-16	21:10	2017-08-17	00:45	240	270	14.8	0.2	NW
M	adult	male	2017-08-16	21:10	2017-08-17	00:50	60	180	15.5	0	-
M	adult	fem	2017-08-16	21:10	2017-08-17	01:16	60	280	14.7	0	-
M	adult	fem	2017-08-16	21:10	2017-08-17	01:21	50	270	14.8	0.2	N
M	adult	fem	2017-08-17	21:08	2017-08-17	23:04	40	250	14.9	0	-
M	adult	male	2017-08-18	21:05	2017-08-18	23:31	80	80	18.8	0	-
M	subad	male	2017-08-18	21:05	2017-08-18	23:43	295	100	18.8	0	-
M	subad	fem	2017-08-18	21:05	2017-08-19	00:02	130	290	18.8	0	-
M	adult	fem	2017-08-18	21:05	2017-08-19	00:16	110	330	15.4	0	-
M	adult	fem	2017-08-18	21:05	2017-08-19	00:46	90	160	15.0	0	-
C	subad	fem	2017-08-18	21:05	2017-08-19	01:04	270	250	14.8	0.1	SE
C	adult	fem	2017-08-18	21:05	2017-08-19	01:16	210	100	14.8	0.1	S
M	subad	fem	2017-08-18	21:05	2017-08-19	01:30	215	290	14.8	0.1	SE
C	subad	fem	2017-08-18	21:05	2017-08-19	01:40	170	20	15.7	0	-
C	subad	male	2017-08-18	21:05	2017-08-19	02:03	240	100	15.7	0	-
C	adult	fem	2017-08-18	21:05	2017-08-19	02:19	145	360	16.2	0.1	S
C	subad	male	2017-08-18	21:05	2017-08-19	02:39	350	200	16.2	0.1	S
C	subad	male	2017-08-19	21:03	2017-08-19	23:56	230	200	17.4	0.4	W
C	subad	fem	2017-08-19	21:03	2017-08-20	00:23	210	360	17.4	0.4	SW
M	subad	-	2017-08-19	21:03	2017-08-20	00:31	60	n/a	17.4	0	-
C	adult	fem	2017-08-20	21:00	2017-08-21	00:35	215	100	17.4	0	-
M	adult	fem	2017-08-20	21:00	2017-08-21	01:33	270	200	13.9	0	-
C	subad	male	2017-08-20	21:00	2017-08-21	01:48	50	n/a	13.4	0	-
C	subad	fem	2017-08-20	21:00	2017-08-21	02:00	340	n/a	13.3	0	-
M	subad	fem	2017-08-20	21:00	2017-08-21	02:14	270	290	13.0	0	-
M	subad	fem	2017-08-20	21:00	2017-08-21	02:33	320	100	13.0	0	-
M	adult	fem	2017-08-22	20:55	2017-08-22	22:55	90	270	14.2	0	-
M	adult	male	2017-08-22	20:55	2017-08-22	23:08	210	190	14.2	0	-
C	adult	fem	2017-08-22	20:55	2017-08-22	23:21	270	100	14.2	0	-
M	subad	fem	2017-08-22	20:55	2017-08-22	23:48	210	270	12.0	0	-
M	subad	fem	2017-08-22	20:55	2017-08-23	00:17	325	90	7.3	0	-
M	subad	male	2017-08-22	20:55	2017-08-23	00:38	170	270	7.3	0	-
C	subad	-	2017-08-22	20:55	2017-08-23	00:54	5	180	6.9	0	-
C	subad	male	2017-08-22	20:55	2017-08-23	01:19	300	330	6.9	0	-
C	subad	male	2017-08-22	20:55	2017-08-23	01:31	310	270	4.7	0	-
C	subad	male	2017-08-22	20:55	2017-08-23	01:45	45	100	4.7	0	-
C	subad	fem	2017-08-22	20:55	2017-08-23	01:53	205	360	4.7	0	-
C	subad	male	2017-08-23	20:53	2017-08-24	00:17	20	200	13.1	0.4	N
C	adult	fem	2017-08-23	20:53	2017-08-24	00:57	320	10	12.0	0.8	NW
C	adult	fem	2017-08-24	20:50	2017-08-24	23:16	310	270	14.8	0	-
M	subad	male	2017-08-24	20:50	2017-08-24	23:27	70	180	14.8	0	-
M	adult	fem	2017-08-24	20:50	2017-08-24	23:51	20	360	9.9	0	-
C	adult	male	2017-08-24	20:50	2017-08-25	00:11	330	180	9.9	0	-
M	adult	male	2017-08-25	20:48	2017-08-25	23:04	90	180	15.0	0	-
M	adult	male	2017-08-25	20:48	2017-08-25	23:18	45	n/a	15.0	0	-
C	adult	male	2017-08-25	20:48	2017-08-25	23:27	210	n/a	14.9	0	-
