## Supplementary material, code and results for "Comparing two circular distributions: advice for effective implementation of statistical procedures in biology": Power_n1_10_n2_10_its_9999_Dist1_vm_Dist2_vm_m1=0-0_m2_0-180_k1=2-2_k2_2-2.csv

tang.conc	levenes	WatsonTwoSamp	Watson.Wheeler	Watson.Williams	Wallraff	Raodispersion	Raopolar	ConcTestDirectional	WatsonLargeSample	Fishers	FishersLarge	MardiaWatsonWheeler	Kuiper	Manova	P.Test.Assym	embed.circaovRfast2	het.circaovRfast2	lr.circaovRfast2	x
0.0568056805680568	0.0293029302930293	0.0554055405540554	0.0458045804580458	0.0478047804780478	0.0554055405540554	0.104210421042104	0.0335033503350335	0.0316031603160316	0.0765076507650765	0.0239023902390239	0.0568056805680568	0.0561056105610561	0.0954095409540954	0.0431043104310431	0.0454045404540454	0.019001900190019	0.0698069806980698	0.0538053805380538	0
0.0554055405540554	0.111211121112111	0.152315231523152	0.127312731273127	0.24962496249625	0.0569056905690569	0.101610161016102	0.15041504150415	0.0261026102610261	0.324432443244324	0.128412841284128	0.0554055405540554	0.15001500150015	0.150715071507151	0.182618261826183	0.239223922392239	0.126812681268127	0.304530453045305	0.27012701270127	30
0.0605060506050605	0.352035203520352	0.466546654665467	0.416941694169417	0.727872787278728	0.0612061206120612	0.107610761076108	0.196919691969197	0.0148014801480148	0.78957895789579	0.482248224822482	0.0605060506050605	0.45994599459946	0.337833783378338	0.611661166116612	0.715571557155716	0.48974897489749	0.76967696769677	0.734973497349735	60
0.0562056205620562	0.486548654865487	0.812681268126813	0.770977097709771	0.960796079607961	0.0585058505850585	0.102410241024102	0.0341034103410341	0.002000200020002	0.972497249724973	0.81018101810181	0.0562056205620562	0.803480348034804	0.60996099609961	0.913191319131913	0.955895589558956	0.769276927692769	0.965696569656966	0.955695569556956	90
0.058005800580058	0.522852285228523	0.961196119611961	0.943594359435944	0.997099709970997	0.057005700570057	0.104510451045105	0.189118911891189	0.0014001400140014	0.996499649964997	0.904590459045905	0.058005800580058	0.956695669566957	0.833883388338834	0.987098709870987	0.996199619961996	0.721372137213721	0.994199419941994	0.984798479847985	120
0.0572057205720572	0.545154515451545	0.991299129912991	0.987398739873987	0.999699969997	0.0561056105610561	0.103710371037104	0.15011501150115	0.0014001400140014	0.998999899989999	0.799479947994799	0.0572057205720572	0.991099109910991	0.936293629362936	0.997799779977998	0.999399939993999	0.32013201320132	0.997799779977998	0.901190119011901	150
0.0579057905790579	0.538253825382538	0.996199619961996	0.994299429942994	0.999799979998	0.0596059605960596	0.106610661066107	0.0338033803380338	0.0013001300130013	0.999499949994999	0.644764476447645	0.0579057905790579	0.995699569956996	0.955295529552955	0.998899889988999	0.999799979998	0.0814081408140814	0.998999899989999	0.788278827882788	180
