## Supplementary material, code and results for "Comparing two circular distributions: advice for effective implementation of statistical procedures in biology": Power_n1_10_n2_50_its_9999_Dist1_wsn_Dist2_wsn_m1=0-0_m2_0-180_k1=2-2_k2_2-2.csv

tang.conc	levenes	WatsonTwoSamp	Watson.Wheeler	Watson.Williams	Wallraff	Raodispersion	Raopolar	ConcTestDirectional	WatsonLargeSample	Fishers	FishersLarge	MardiaWatsonWheeler	Kuiper	Manova	P.Test.Assym	embed.circaovRfast2	het.circaovRfast2	lr.circaovRfast2	x
0.0953095309530953	0.0438043804380438	0.0556055605560556	0.0455045504550455	0.0777077707770777	0.0669066906690669	0.126512651265127	0.0179017901790179	0.0017001700170017	0.094009400940094	0.0807080708070807	0.0953095309530953	0.0481048104810481	0.0234023402340234	0.0473047304730473	0.0693069306930693	0.0111011101110111	0.0831083108310831	0.0637063706370637	0
0.0959095909590959	0.0568056805680568	0.142714271427143	0.107610761076108	0.270827082708271	0.0676067606760676	0.128912891289129	0.128112811281128	0.0032003200320032	0.279227922792279	0.187018701870187	0.0959095909590959	0.111711171117112	0.0808080808080808	0.198419841984198	0.252425242524252	0.0637063706370637	0.284328432843284	0.238223822382238	30
0.0933093309330933	0.0649064906490649	0.412941294129413	0.302130213021302	0.680668066806681	0.0704070407040704	0.130813081308131	0.22982298229823	0.0058005800580058	0.693669366936694	0.456845684568457	0.0933093309330933	0.30973097309731	0.315831583158316	0.601160116011601	0.664866486648665	0.287428742874287	0.649364936493649	0.643164316431643	60
0.0969096909690969	0.0731073107310731	0.734773477347735	0.592359235923592	0.916191619161916	0.0721072107210721	0.132013201320132	0.117211721172117	0.0091009100910091	0.921092109210921	0.732773277327733	0.0969096909690969	0.6004600460046	0.649064906490649	0.887888788878888	0.909290929092909	0.604360436043604	0.868086808680868	0.894389438943894	90
0.0905090509050905	0.0527052705270527	0.912991299129913	0.822082208220822	0.983298329832983	0.0615061506150615	0.122212221222122	0.0168016801680168	0.0107010701070107	0.976597659765977	0.787778777877788	0.0905090509050905	0.827982798279828	0.867586758675868	0.978197819781978	0.98049804980498	0.775377537753775	0.951095109510951	0.975597559755976	120
0.0966096609660966	0.0456045604560456	0.974297429742974	0.937493749374937	0.994699469946995	0.0663066306630663	0.126412641264126	0.0168016801680168	0.0088008800880088	0.986698669866987	0.438143814381438	0.0966096609660966	0.94039403940394	0.953795379537954	0.994999499949995	0.993899389938994	0.825082508250825	0.970997099709971	0.991199119911991	150
0.0966096609660966	0.0253025302530253	0.99009900990099	0.978697869786979	0.996699669966997	0.0705070507050705	0.130913091309131	0.0148014801480148	0.0114011401140114	0.988698869886989	0.229122912291229	0.0966096609660966	0.97959795979598	0.979197919791979	0.998199819981998	0.996299629962996	0.83978397839784	0.977797779777978	0.994899489948995	180
