## Supplementary material, code and results for "Comparing two circular distributions: advice for effective implementation of statistical procedures in biology": Power_n1_20_n2_20_its_9999_Dist1_Axialvm_Dist2_vm_m1=0-0_m2_0-0_k1=0-0_k2_0-8.csv

tang.conc	levenes	WatsonTwoSamp	Watson.Wheeler	Watson.Williams	Wallraff	Raodispersion	Raopolar	ConcTestDirectional	WatsonLargeSample	Fishers	FishersLarge	MardiaWatsonWheeler	Kuiper	Manova	P.Test.Assym	embed.circaovRfast2	het.circaovRfast2	lr.circaovRfast2	x
0.0488048804880488	0.0329032903290329	0.0537053705370537	0.0454045404540454	0.530653065306531	0.005000500050005	0.0027002700270027	0	0.0016001600160016	0.198219821982198	0.0255025502550255	0.0488048804880488	0.0486048604860486	0.007000700070007	0.0489048904890489	0.376437643764376	0	0.144814481448145	0.0275027502750275	0
0.0503050305030503	0.029002900290029	0.0579057905790579	0.047004700470047	0.524752475247525	0.0051005100510051	0.0031003100310031	0	0.0019001900190019	0.194519451945195	0.0238023802380238	0.0503050305030503	0.0514051405140514	0.0073007300730073	0.0499049904990499	0.375837583758376	0	0.138213821382138	0.0249024902490249	0.25
0.0506050605060506	0.0331033103310331	0.0614061406140614	0.0491049104910491	0.526352635263526	0.0069006900690069	0.003000300030003	0	0.0018001800180018	0.198019801980198	0.0249024902490249	0.0506050605060506	0.0529052905290529	0.0073007300730073	0.0532053205320532	0.373937393739374	0	0.146414641464146	0.0258025802580258	0.5
0.0621062106210621	0.0327032703270327	0.0587058705870587	0.0472047204720472	0.532353235323532	0.0065006500650065	0.004000400040004	0.0003000300030003	0.0024002400240024	0.1997199719972	0.0262026202620262	0.0621062106210621	0.051005100510051	0.0074007400740074	0.0536053605360536	0.37993799379938	0	0.143814381438144	0.0276027602760276	1
0.157515751575158	0.0356035603560356	0.0815081508150815	0.0564056405640564	0.53005300530053	0.0084008400840084	0.003000300030003	0.0001000100010001	0.0024002400240024	0.211521152115212	0.0243024302430243	0.157515751575158	0.0611061106110611	0.0117011701170117	0.0537053705370537	0.376037603760376	0.0001000100010001	0.139213921392139	0.0285028502850285	2
0.464346434643464	0.0393039303930393	0.152115211521152	0.0761076107610761	0.508350835083508	0.0241024102410241	0.0034003400340034	0.0001000100010001	0.0056005600560056	0.245824582458246	0.023002300230023	0.464346434643464	0.0815081508150815	0.0373037303730373	0.0538053805380538	0.358435843584358	0.0003000300030003	0.132313231323132	0.0294029402940294	4
0.728072807280728	0.0415041504150415	0.294329432943294	0.100610061006101	0.500850085008501	0.0479047904790479	0.0037003700370037	0.0001000100010001	0.0059005900590059	0.281328132813281	0.0213021302130213	0.728072807280728	0.106510651065107	0.0877087708770877	0.0545054505450545	0.346534653465347	0.0001000100010001	0.125312531253125	0.0309030903090309	8
