## Supplementary material, code and results for "Comparing two circular distributions: advice for effective implementation of statistical procedures in biology": Power_n1_20_n2_30_its_9999_Dist1_vm_Dist2_vm_m1=0-0_m2_0-180_k1=2-2_k2_2-2.csv

tang.conc	levenes	WatsonTwoSamp	Watson.Wheeler	Watson.Williams	Wallraff	Raodispersion	Raopolar	ConcTestDirectional	WatsonLargeSample	Fishers	FishersLarge	MardiaWatsonWheeler	Kuiper	Manova	P.Test.Assym	embed.circaovRfast2	het.circaovRfast2	lr.circaovRfast2	x
0.0495049504950495	0.0186018601860186	0.0594059405940594	0.0508050805080508	0.0474047404740474	0.048004800480048	0.0785078507850785	0.0411041104110411	0.0247024702470247	0.0602060206020602	0.0436043604360436	0.0495049504950495	0.0533053305330533	0.0243024302430243	0.0468046804680468	0.0434043404340434	0.0172017201720172	0.0586058605860586	0.0514051405140514	0
0.0566056605660566	0.211321132113211	0.338733873387339	0.291829182918292	0.558155815581558	0.0548054805480548	0.0827082708270827	0.532653265326533	0.0201020102010201	0.590759075907591	0.416341634163416	0.0566056605660566	0.301330133013301	0.225222522252225	0.447944794479448	0.545054505450545	0.355035503550355	0.583458345834583	0.568656865686569	30
0.0572057205720572	0.787878787878788	0.888388838883888	0.849384938493849	0.984498449844984	0.056005600560056	0.0835083508350835	0.812481248124812	0.0046004600460046	0.985398539853985	0.93019301930193	0.0572057205720572	0.855185518551855	0.831483148314831	0.964196419641964	0.982998299829983	0.933893389338934	0.985198519851985	0.984698469846985	60
0.047004700470047	0.955495549554956	0.999099909990999	0.996599659965997	1	0.0489048904890489	0.072007200720072	0.0427042704270427	0.0066006600660066	1	0.998499849984999	0.047004700470047	0.997199719971997	0.995499549954995	1	1	0.998699869986999	1	1	90
0.0511051105110511	0.978797879787979	1	1	1	0.052005200520052	0.0784078407840784	0.814181418141814	0.0264026402640264	1	0.997899789978998	0.0511051105110511	1	1	1	1	0.96989698969897	1	1	120
0.0566056605660566	0.980998099809981	1	1	1	0.0535053505350535	0.0838083808380838	0.525852585258526	0.0276027602760276	1	0.913791379137914	0.0566056605660566	1	1	1	1	0.556255625562556	1	0.999499949994999	150
0.0547054705470547	0.984098409840984	1	1	1	0.0523052305230523	0.077007700770077	0.0393039303930393	0.0291029102910291	1	0.636263626362636	0.0547054705470547	1	1	1	1	0.135713571357136	1	0.993899389938994	180
