## Supplementary material, code and results for "Comparing two circular distributions: advice for effective implementation of statistical procedures in biology": Power_n1_20_n2_100_its_9999_Dist1_Asymm_bimodalvm_Dist2_vm_m1=0-0_m2_0-0_k1=0-0_k2_0-8.csv

tang.conc	levenes	WatsonTwoSamp	Watson.Wheeler	Watson.Williams	Wallraff	Raodispersion	Raopolar	ConcTestDirectional	WatsonLargeSample	Fishers	FishersLarge	MardiaWatsonWheeler	Kuiper	Manova	P.Test.Assym	embed.circaovRfast2	het.circaovRfast2	lr.circaovRfast2	x
0.0539053905390539	0.0514051405140514	0.0635063506350635	0.0523052305230523	0.661866186618662	0.0357035703570357	0.0056005600560056	0	0.0245024502450245	0.137013701370137	0.0264026402640264	0.0539053905390539	0.0535053505350535	0.0314031403140314	0.0514051405140514	0.47034703470347	0	0.142014201420142	0.0188018801880188	0
0.0495049504950495	0.053005300530053	0.0665066506650665	0.0576057605760576	0.648264826482648	0.0271027102710271	0.0047004700470047	0.0001000100010001	0.0199019901990199	0.167216721672167	0.0293029302930293	0.0495049504950495	0.0592059205920592	0.0328032803280328	0.0605060506050605	0.484348434843484	0	0.171517151715172	0.0351035103510351	0.25
0.052005200520052	0.0579057905790579	0.100910091009101	0.0873087308730873	0.642164216421642	0.0197019701970197	0.0066006600660066	0.0011001100110011	0.0136013601360136	0.246824682468247	0.0342034203420342	0.052005200520052	0.0885088508850885	0.0545054505450545	0.0948094809480948	0.511151115111511	0	0.243424342434243	0.0911091109110911	0.5
0.0644064406440644	0.0416041604160416	0.202820282028203	0.172717271727173	0.61976197619762	0.0088008800880088	0.0363036303630363	0.0055005500550055	0.0033003300330033	0.373037303730373	0.0417041704170417	0.0644064406440644	0.174817481748175	0.118111811181118	0.222222222222222	0.544154415441544	0.0005000500050005	0.300930093009301	0.271127112711271	1
0.158015801580158	0.02000200020002	0.43974397439744	0.33973397339734	0.620662066206621	0.048004800480048	0.290829082908291	0.0335033503350335	0.0302030203020302	0.420842084208421	0.0427042704270427	0.158015801580158	0.343034303430343	0.328332833283328	0.554855485548555	0.582758275827583	0.033003300330033	0.325132513251325	0.466146614661466	2
0.455445544554455	0.0113011301130113	0.67026702670267	0.427542754275428	0.633863386338634	0.117111711171117	0.582558255825583	0.0556055605560556	0.16991699169917	0.405240524052405	0.0415041504150415	0.455445544554455	0.431143114311431	0.602960296029603	0.838983898389839	0.60986098609861	0.213921392139214	0.330733073307331	0.548154815481548	4
0.778177817781778	0.0088008800880088	0.82998299829983	0.443144314431443	0.632763276327633	0.134813481348135	0.704870487048705	0.0667066706670667	0.277527752775278	0.399039903990399	0.0393039303930393	0.778177817781778	0.447544754475448	0.792279227922792	0.934993499349935	0.612561256125613	0.355835583558356	0.331133113311331	0.563556355635564	8
