## Supplementary material, code and results for "Comparing two circular distributions: advice for effective implementation of statistical procedures in biology": Power_n1_20_n2_100_its_9999_Dist1_Asymm_bimodalvm_Dist2_vm_m1=0-0_m2_0-90_k1=2-2_k2_2-2.csv

tang.conc	levenes	WatsonTwoSamp	Watson.Wheeler	Watson.Williams	Wallraff	Raodispersion	Raopolar	ConcTestDirectional	WatsonLargeSample	Fishers	FishersLarge	MardiaWatsonWheeler	Kuiper	Manova	P.Test.Assym	embed.circaovRfast2	het.circaovRfast2	lr.circaovRfast2	x
0.115611561156116	0.0479047904790479	0.0577057705770577	0.0476047604760476	0.154715471547155	0.0529052905290529	0.0563056305630563	0.0135013501350135	0.016001600160016	0.0999099909990999	0.026002600260026	0.115611561156116	0.049004900490049	0.0259025902590259	0.0487048704870487	0.13021302130213	0.0026002600260026	0.1001100110011	0.0766076607660766	0
0.115611561156116	0.0838083808380838	0.0725072507250725	0.057005700570057	0.1997199719972	0.0579057905790579	0.0641064106410641	0.0136013601360136	0.0214021402140214	0.131713171317132	0.0381038103810381	0.115611561156116	0.0577057705770577	0.0383038303830383	0.073007300730073	0.16981698169817	0.0052005200520052	0.133013301330133	0.107610761076108	15
0.117911791179118	0.177917791779178	0.104610461046105	0.0702070207020702	0.345834583458346	0.0574057405740574	0.0626062606260626	0.0072007200720072	0.0181018101810181	0.25042504250425	0.0753075307530753	0.117911791179118	0.0722072207220722	0.0679067906790679	0.133813381338134	0.31023102310231	0.0127012701270127	0.249024902490249	0.217121712171217	30
0.115111511151115	0.290929092909291	0.177117711771177	0.105010501050105	0.525452545254525	0.0561056105610561	0.0611061106110611	0.0042004200420042	0.0182018201820182	0.412241224122412	0.142314231423142	0.115111511151115	0.107410741074107	0.137013701370137	0.24952495249525	0.483848384838484	0.0313031303130313	0.401840184018402	0.372837283728373	45
0.121112111211121	0.359235923592359	0.306030603060306	0.171817181718172	0.705570557055706	0.0531053105310531	0.0598059805980598	0.0141014101410141	0.0182018201820182	0.598359835983598	0.252425242524252	0.121112111211121	0.174417441744174	0.258025802580258	0.421642164216422	0.668466846684668	0.0622062206220622	0.575457545754575	0.553555355535554	60
0.109310931093109	0.286328632863286	0.468646864686469	0.283928392839284	0.842384238423842	0.0529052905290529	0.059005900590059	0.0565056505650565	0.0189018901890189	0.761776177617762	0.384038403840384	0.109310931093109	0.287828782878288	0.41964196419642	0.5998599859986	0.816581658165817	0.1004100410041	0.728372837283728	0.721972197219722	75
0.111511151115112	0.17021702170217	0.661066106610661	0.456845684568457	0.926592659265927	0.0533053305330533	0.0601060106010601	0.151815181518152	0.0175017501750175	0.875787578757876	0.486748674867487	0.111511151115112	0.462646264626463	0.606660666066607	0.771577157715772	0.911091109110911	0.148814881488149	0.830583058305831	0.845784578457846	90
