## Supplementary material, code and results for "Comparing two circular distributions: advice for effective implementation of statistical procedures in biology": Power_n1_20_n2_100_its_9999_Dist1_Axialvm_Dist2_vm_m1=0-0_m2_0-0_k1=0-0_k2_0-8.csv

tang.conc	levenes	WatsonTwoSamp	Watson.Wheeler	Watson.Williams	Wallraff	Raodispersion	Raopolar	ConcTestDirectional	WatsonLargeSample	Fishers	FishersLarge	MardiaWatsonWheeler	Kuiper	Manova	P.Test.Assym	embed.circaovRfast2	het.circaovRfast2	lr.circaovRfast2	x
0.053005300530053	0.0502050205020502	0.0587058705870587	0.0494049404940494	0.66016601660166	0.0349034903490349	0.0034003400340034	0	0.023002300230023	0.136713671367137	0.0269026902690269	0.053005300530053	0.051005100510051	0.0298029802980298	0.05000500050005	0.467246724672467	0	0.143514351435144	0.0171017101710171	0
0.0477047704770477	0.0484048404840484	0.0555055505550555	0.046004600460046	0.657865786578658	0.033003300330033	0.0051005100510051	0.0001000100010001	0.0215021502150215	0.137713771377138	0.0236023602360236	0.0477047704770477	0.0472047204720472	0.0271027102710271	0.0472047204720472	0.465446544654465	0	0.144014401440144	0.0164016401640164	0.25
0.0523052305230523	0.0455045504550455	0.0538053805380538	0.0451045104510451	0.651465146514651	0.0323032303230323	0.0061006100610061	0.0001000100010001	0.0214021402140214	0.131013101310131	0.0237023702370237	0.0523052305230523	0.0468046804680468	0.0269026902690269	0.0462046204620462	0.464746474647465	0	0.135413541354135	0.0152015201520152	0.5
0.0757075707570757	0.0428042804280428	0.0645064506450645	0.0489048904890489	0.647964796479648	0.0317031703170317	0.0047004700470047	0	0.0217021702170217	0.141014101410141	0.0259025902590259	0.0757075707570757	0.0493049304930493	0.0314031403140314	0.0518051805180518	0.465846584658466	0	0.138113811381138	0.018001800180018	1
0.243324332433243	0.0309030903090309	0.0921092109210921	0.0529052905290529	0.648564856485649	0.0371037103710371	0.0052005200520052	0	0.0246024602460246	0.156915691569157	0.0273027302730273	0.243324332433243	0.0542054205420542	0.0582058205820582	0.0589058905890589	0.458045804580458	0	0.134813481348135	0.0167016701670167	2
0.625062506250625	0.0214021402140214	0.270827082708271	0.0686068606860686	0.659265926592659	0.0432043204320432	0.0039003900390039	0	0.0206020602060206	0.205420542054205	0.0207020702070207	0.625062506250625	0.0699069906990699	0.209220922092209	0.0952095209520952	0.468846884688469	0	0.131513151315132	0.0213021302130213	4
0.81998199819982	0.0171017101710171	0.60996099609961	0.0864086408640864	0.642864286428643	0.0474047404740474	0.0062006200620062	0	0.0264026402640264	0.248324832483248	0.0225022502250225	0.81998199819982	0.0888088808880888	0.492849284928493	0.154615461546155	0.445144514451445	0	0.12011201120112	0.0231023102310231	8
