## Supplementary material, code and results for "Comparing two circular distributions: advice for effective implementation of statistical procedures in biology": Power_n1_20_n2_100_its_9999_Dist1_Axialvm_Dist2_vm_m1=0-0_m2_0-90_k1=2-2_k2_2-2.csv

tang.conc	levenes	WatsonTwoSamp	Watson.Wheeler	Watson.Williams	Wallraff	Raodispersion	Raopolar	ConcTestDirectional	WatsonLargeSample	Fishers	FishersLarge	MardiaWatsonWheeler	Kuiper	Manova	P.Test.Assym	embed.circaovRfast2	het.circaovRfast2	lr.circaovRfast2	x
0.34953495349535	0.0447044704470447	0.0582058205820582	0.0495049504950495	0.644464446444645	0.0476047604760476	0.0039003900390039	0.0001000100010001	0.0264026402640264	0.172817281728173	0.0233023302330233	0.34953495349535	0.0508050805080508	0.0273027302730273	0.0488048804880488	0.449144914491449	0	0.131113111311131	0.0186018601860186	0
0.348734873487349	0.0514051405140514	0.0626062606260626	0.0491049104910491	0.645964596459646	0.0458045804580458	0.0036003600360036	0	0.0289028902890289	0.184118411841184	0.0241024102410241	0.348734873487349	0.0498049804980498	0.0342034203420342	0.0488048804880488	0.46034603460346	0	0.139113911391139	0.0173017301730173	15
0.348034803480348	0.0564056405640564	0.0873087308730873	0.0518051805180518	0.645964596459646	0.0445044504450445	0.0029002900290029	0.0003000300030003	0.0258025802580258	0.17951795179518	0.0248024802480248	0.348034803480348	0.0531053105310531	0.0557055705570557	0.053005300530053	0.458645864586459	0	0.135913591359136	0.018001800180018	30
0.350935093509351	0.0718071807180718	0.133113311331133	0.0604060406040604	0.646364636463646	0.0499049904990499	0.0038003800380038	0.0004000400040004	0.0278027802780278	0.177117711771177	0.0227022702270227	0.350935093509351	0.062006200620062	0.0987098709870987	0.0588058805880588	0.45994599459946	0	0.130713071307131	0.0167016701670167	45
0.34973497349735	0.0755075507550755	0.199219921992199	0.0606060606060606	0.659265926592659	0.0465046504650465	0.0037003700370037	0.0006000600060006	0.0276027602760276	0.175817581758176	0.022002200220022	0.34973497349735	0.0617061706170617	0.154015401540154	0.0587058705870587	0.461946194619462	0	0.128412841284128	0.0155015501550155	60
0.348534853485349	0.0845084508450845	0.265126512651265	0.0697069706970697	0.660966096609661	0.0487048704870487	0.0043004300430043	0	0.0289028902890289	0.17981798179818	0.024002400240024	0.348534853485349	0.0709070907090709	0.208020802080208	0.0669066906690669	0.464546454645465	0	0.135413541354135	0.0158015801580158	75
0.351835183518352	0.0863086308630863	0.285328532853285	0.0691069106910691	0.658065806580658	0.0473047304730473	0.0037003700370037	0.0001000100010001	0.0263026302630263	0.174617461746175	0.021002100210021	0.351835183518352	0.0706070607060706	0.223922392239224	0.0672067206720672	0.466246624662466	0	0.130913091309131	0.0177017701770177	90
