## Supplementary material, code and results for "Comparing two circular distributions: advice for effective implementation of statistical procedures in biology": Power_n1_30_n2_30_its_9999_Dist1_asymm_trimodalvm_Dist2_vm_m1=0-0_m2_0-0_k1=0-0_k2_0-8.csv

tang.conc	levenes	WatsonTwoSamp	Watson.Wheeler	Watson.Williams	Wallraff	Raodispersion	Raopolar	ConcTestDirectional	WatsonLargeSample	Fishers	FishersLarge	MardiaWatsonWheeler	Kuiper	Manova	P.Test.Assym	embed.circaovRfast2	het.circaovRfast2	lr.circaovRfast2	x
0.0481048104810481	0.0382038203820382	0.0619061906190619	0.0501050105010501	0.593959395939594	0.0055005500550055	0.0021002100210021	0.0001000100010001	0.0027002700270027	0.187818781878188	0.0704070407040704	0.0481048104810481	0.0522052205220522	0.0223022302230223	0.0525052505250525	0.434043404340434	0	0.141014101410141	0.0261026102610261	0
0.0507050705070507	0.0361036103610361	0.0643064306430643	0.0546054605460546	0.597359735973597	0.0066006600660066	0.0017001700170017	0.0003000300030003	0.0033003300330033	0.195019501950195	0.0715071507150715	0.0507050705070507	0.0566056605660566	0.0241024102410241	0.0574057405740574	0.440544054405441	0	0.146314631463146	0.0294029402940294	0.25
0.048004800480048	0.0365036503650365	0.0655065506550655	0.0561056105610561	0.597559755975598	0.0072007200720072	0.0025002500250025	0	0.0034003400340034	0.194919491949195	0.0762076207620762	0.048004800480048	0.0581058105810581	0.0235023502350235	0.0586058605860586	0.444144414441444	0	0.147814781478148	0.0306030603060306	0.5
0.0491049104910491	0.0336033603360336	0.0798079807980798	0.0665066506650665	0.592059205920592	0.0072007200720072	0.0031003100310031	0	0.0042004200420042	0.211121112111211	0.081008100810081	0.0491049104910491	0.07000700070007	0.0289028902890289	0.0711071107110711	0.453445344534453	0	0.159215921592159	0.0373037303730373	1
0.065006500650065	0.039003900390039	0.12991299129913	0.106810681068107	0.605860586058606	0.0139013901390139	0.0096009600960096	0.0004000400040004	0.0094009400940094	0.253125312531253	0.107710771077108	0.065006500650065	0.110711071107111	0.0587058705870587	0.114811481148115	0.482548254825483	0.0002000200020002	0.198419841984198	0.066006600660066	2
0.103310331033103	0.0365036503650365	0.180718071807181	0.134813481348135	0.609260926092609	0.0245024502450245	0.0172017201720172	0.0006000600060006	0.0169016901690169	0.281628162816282	0.12961296129613	0.103310331033103	0.140514051405141	0.0902090209020902	0.149114911491149	0.499349934993499	0.0001000100010001	0.226422642264226	0.0887088708870887	4
0.145414541454145	0.0353035303530353	0.24012401240124	0.150915091509151	0.618361836183618	0.0333033303330333	0.0195019501950195	0.0005000500050005	0.0189018901890189	0.293929392939294	0.137813781378138	0.145414541454145	0.155615561556156	0.154015401540154	0.165916591659166	0.509350935093509	0	0.23032303230323	0.0979097909790979	8
