## Supplementary material, code and results for "Comparing two circular distributions: advice for effective implementation of statistical procedures in biology": Power_n1_30_n2_30_its_9999_Dist1_Symm_trimodalvm_Dist2_vm_m1=0-0_m2_0-0_k1=0-0_k2_0-8.csv

tang.conc	levenes	WatsonTwoSamp	Watson.Wheeler	Watson.Williams	Wallraff	Raodispersion	Raopolar	ConcTestDirectional	WatsonLargeSample	Fishers	FishersLarge	MardiaWatsonWheeler	Kuiper	Manova	P.Test.Assym	embed.circaovRfast2	het.circaovRfast2	lr.circaovRfast2	x
0.0464046404640464	0.0366036603660366	0.0607060706070607	0.0514051405140514	0.576157615761576	0.0047004700470047	0.0015001500150015	0	0.0021002100210021	0.189018901890189	0.071007100710071	0.0464046404640464	0.054005400540054	0.023002300230023	0.0527052705270527	0.427642764276428	0	0.142014201420142	0.0272027202720272	0
0.0505050505050505	0.0373037303730373	0.06000600060006	0.0485048504850485	0.594059405940594	0.0046004600460046	0.0016001600160016	0	0.0024002400240024	0.193919391939194	0.0727072707270727	0.0505050505050505	0.0513051305130513	0.0219021902190219	0.0523052305230523	0.43994399439944	0	0.145014501450145	0.0247024702470247	0.25
0.0527052705270527	0.0365036503650365	0.0597059705970597	0.0492049204920492	0.591459145914591	0.0055005500550055	0.0021002100210021	0	0.0029002900290029	0.181118111811181	0.0626062606260626	0.0527052705270527	0.052005200520052	0.0211021102110211	0.0537053705370537	0.43004300430043	0	0.135713571357136	0.0273027302730273	0.5
0.0514051405140514	0.0323032303230323	0.0572057205720572	0.0475047504750475	0.591459145914591	0.0054005400540054	0.002000200020002	0.0002000200020002	0.0023002300230023	0.182818281828183	0.0675067506750675	0.0514051405140514	0.0506050605060506	0.019001900190019	0.0503050305030503	0.435143514351435	0	0.136413641364136	0.025002500250025	1
0.0474047404740474	0.0372037203720372	0.059005900590059	0.0469046904690469	0.590859085908591	0.0059005900590059	0.0017001700170017	0.0001000100010001	0.0024002400240024	0.183518351835184	0.0674067406740674	0.0474047404740474	0.0494049404940494	0.0212021202120212	0.049004900490049	0.434443444344434	0	0.136813681368137	0.0259025902590259	2
0.0568056805680568	0.035003500350035	0.0702070207020702	0.053005300530053	0.584458445844585	0.0068006800680068	0.0019001900190019	0	0.002000200020002	0.184318431843184	0.0818081808180818	0.0568056805680568	0.0557055705570557	0.0349034903490349	0.0541054105410541	0.434643464346435	0	0.137213721372137	0.027002700270027	4
0.0588058805880588	0.0342034203420342	0.105510551055106	0.0556055605560556	0.59025902590259	0.0102010201020102	0.0024002400240024	0	0.0026002600260026	0.183218321832183	0.114411441144114	0.0588058805880588	0.0585058505850585	0.0632063206320632	0.0492049204920492	0.439043904390439	0	0.13991399139914	0.0273027302730273	8
