## Supplementary material, code and results for "Comparing two circular distributions: advice for effective implementation of statistical procedures in biology": Power_n1_30_n2_30_its_9999_Dist1_Symm_trimodalvm_Dist2_vm_m1=0-0_m2_0-60_k1=2-2_k2_2-2.csv

tang.conc	levenes	WatsonTwoSamp	Watson.Wheeler	Watson.Williams	Wallraff	Raodispersion	Raopolar	ConcTestDirectional	WatsonLargeSample	Fishers	FishersLarge	MardiaWatsonWheeler	Kuiper	Manova	P.Test.Assym	embed.circaovRfast2	het.circaovRfast2	lr.circaovRfast2	x
0.0534053405340534	0.038003800380038	0.058005800580058	0.047004700470047	0.59045904590459	0.0055005500550055	0.0025002500250025	0.0001000100010001	0.0025002500250025	0.182618261826183	0.0647064706470647	0.0534053405340534	0.0489048904890489	0.0212021202120212	0.0512051205120512	0.434743474347435	0	0.135413541354135	0.0258025802580258	0
0.052005200520052	0.0343034303430343	0.061006100610061	0.0495049504950495	0.598259825982598	0.0052005200520052	0.0026002600260026	0.0001000100010001	0.0024002400240024	0.183418341834183	0.0708070807080708	0.052005200520052	0.0525052505250525	0.0218021802180218	0.0524052405240524	0.440544054405441	0	0.136913691369137	0.0261026102610261	10
0.0503050305030503	0.0341034103410341	0.0597059705970597	0.049004900490049	0.588458845884588	0.0047004700470047	0.0023002300230023	0	0.0025002500250025	0.184718471847185	0.0678067806780678	0.0503050305030503	0.0519051905190519	0.024002400240024	0.0497049704970497	0.433243324332433	0	0.137213721372137	0.0272027202720272	20
0.0467046704670467	0.0363036303630363	0.0594059405940594	0.0472047204720472	0.587858785878588	0.0058005800580058	0.0018001800180018	0.0001000100010001	0.0035003500350035	0.183818381838184	0.0679067906790679	0.0467046704670467	0.0499049904990499	0.0241024102410241	0.0495049504950495	0.433243324332433	0	0.137613761376138	0.0256025602560256	30
0.0482048204820482	0.034003400340034	0.0619061906190619	0.0478047804780478	0.586058605860586	0.0047004700470047	0.0016001600160016	0.0003000300030003	0.0024002400240024	0.183318331833183	0.0774077407740774	0.0482048204820482	0.0519051905190519	0.0224022402240224	0.051005100510051	0.433843384338434	0	0.138613861386139	0.0267026702670267	40
0.0499049904990499	0.035003500350035	0.0609060906090609	0.0495049504950495	0.58985898589859	0.0044004400440044	0.0023002300230023	0	0.0032003200320032	0.186118611861186	0.0816081608160816	0.0499049904990499	0.0523052305230523	0.023002300230023	0.0493049304930493	0.432743274327433	0	0.14031403140314	0.0263026302630263	50
0.05000500050005	0.0359035903590359	0.0631063106310631	0.0497049704970497	0.593759375937594	0.0044004400440044	0.0019001900190019	0.0001000100010001	0.0018001800180018	0.183318331833183	0.0761076107610761	0.05000500050005	0.0527052705270527	0.0236023602360236	0.0518051805180518	0.436643664366437	0	0.136613661366137	0.0253025302530253	60
