## Supplementary material, code and results for "Comparing two circular distributions: advice for effective implementation of statistical procedures in biology": Power_n1_30_n2_150_its_9999_Dist1_asymm_trimodalvm_Dist2_vm_m1=0-0_m2_0-0_k1=0-0_k2_0-8.csv

tang.conc	levenes	WatsonTwoSamp	Watson.Wheeler	Watson.Williams	Wallraff	Raodispersion	Raopolar	ConcTestDirectional	WatsonLargeSample	Fishers	FishersLarge	MardiaWatsonWheeler	Kuiper	Manova	P.Test.Assym	embed.circaovRfast2	het.circaovRfast2	lr.circaovRfast2	x
0.0539053905390539	0.0439043904390439	0.0562056205620562	0.0469046904690469	0.702970297029703	0.0311031103110311	0.0033003300330033	0	0.0265026502650265	0.126812681268127	0.0669066906690669	0.0539053905390539	0.0474047404740474	0.0259025902590259	0.0477047704770477	0.516051605160516	0	0.134913491349135	0.0158015801580158	0
0.0507050705070507	0.0485048504850485	0.0622062206220622	0.0535053505350535	0.709170917091709	0.0311031103110311	0.0022002200220022	0	0.026002600260026	0.135513551355136	0.0765076507650765	0.0507050705070507	0.0544054405440544	0.0297029702970297	0.054005400540054	0.521752175217522	0	0.15031503150315	0.0207020702070207	0.25
0.0529052905290529	0.0476047604760476	0.0728072807280728	0.0651065106510651	0.705170517051705	0.0294029402940294	0.0035003500350035	0.0002000200020002	0.0227022702270227	0.163816381638164	0.0797079707970797	0.0529052905290529	0.0655065506550655	0.0385038503850385	0.0652065206520652	0.53975397539754	0	0.174517451745175	0.0377037703770377	0.5
0.0568056805680568	0.0425042504250425	0.094009400940094	0.0824082408240824	0.689168916891689	0.0167016701670167	0.0034003400340034	0.0004000400040004	0.0136013601360136	0.222822282228223	0.0878087808780878	0.0568056805680568	0.0831083108310831	0.0495049504950495	0.0871087108710871	0.551955195519552	0	0.228422842284228	0.0849084908490849	1
0.0837083708370837	0.0372037203720372	0.17011701170117	0.133113311331133	0.674867486748675	0.0092009200920092	0.0157015701570157	0.0025002500250025	0.0065006500650065	0.330833083308331	0.0956095609560956	0.0837083708370837	0.134713471347135	0.102510251025103	0.164816481648165	0.58045804580458	0	0.291029102910291	0.206720672067207	2
0.139113911391139	0.0325032503250325	0.276527652765277	0.184218421842184	0.66956695669567	0.0111011101110111	0.0439043904390439	0.0033003300330033	0.0047004700470047	0.384638463846385	0.0956095609560956	0.139113911391139	0.186418641864186	0.205920592059206	0.255325532553255	0.59035903590359	0.0002000200020002	0.305630563056306	0.294729472947295	4
0.168916891689169	0.0312031203120312	0.405640564056406	0.195919591959196	0.667766776677668	0.0138013801380138	0.0661066106610661	0.0047004700470047	0.0026002600260026	0.405940594059406	0.0977097709770977	0.168916891689169	0.197719771977198	0.374437443744374	0.309030903090309	0.5999599959996	0	0.317131713171317	0.328832883288329	8
