## Supplementary material, code and results for "Comparing two circular distributions: advice for effective implementation of statistical procedures in biology": Power_n1_30_n2_150_its_9999_Dist1_asymm_trimodalvm_Dist2_vm_m1=0-0_m2_0-60_k1=2-2_k2_2-2.csv

tang.conc	levenes	WatsonTwoSamp	Watson.Wheeler	Watson.Williams	Wallraff	Raodispersion	Raopolar	ConcTestDirectional	WatsonLargeSample	Fishers	FishersLarge	MardiaWatsonWheeler	Kuiper	Manova	P.Test.Assym	embed.circaovRfast2	het.circaovRfast2	lr.circaovRfast2	x
0.103510351035104	0.0496049604960496	0.0598059805980598	0.0489048904890489	0.395039503950395	0.0383038303830383	0.0186018601860186	0.0026002600260026	0.028002800280028	0.115511551155116	0.0692069206920692	0.103510351035104	0.0496049604960496	0.0317031703170317	0.0502050205020502	0.287128712871287	0	0.107410741074107	0.0573057305730573	0
0.103610361036104	0.0599059905990599	0.0574057405740574	0.047004700470047	0.386138613861386	0.0357035703570357	0.0144014401440144	0.0049004900490049	0.0268026802680268	0.113411341134113	0.0798079807980798	0.103610361036104	0.0482048204820482	0.0315031503150315	0.0515051505150515	0.277827782778278	0	0.106810681068107	0.059005900590059	10
0.105710571057106	0.0729072907290729	0.0671067106710671	0.0555055505550555	0.417341734173417	0.0412041204120412	0.0174017401740174	0.0041004100410041	0.0295029502950295	0.131513151315132	0.0899089908990899	0.105710571057106	0.0566056605660566	0.0359035903590359	0.0609060906090609	0.308030803080308	0	0.123612361236124	0.0703070307030703	20
0.104810481048105	0.0946094609460946	0.0797079707970797	0.0632063206320632	0.45004500450045	0.0433043304330433	0.0177017701770177	0.0052005200520052	0.0304030403040304	0.157515751575158	0.111411141114111	0.104810481048105	0.0643064306430643	0.0442044204420442	0.0716071607160716	0.346234623462346	0	0.145914591459146	0.0851085108510851	30
0.104110411041104	0.115411541154115	0.0986098609860986	0.0725072507250725	0.4995499549955	0.0378037803780378	0.0168016801680168	0.0042004200420042	0.0268026802680268	0.18981898189819	0.136313631363136	0.104110411041104	0.0738073807380738	0.0584058405840584	0.0863086308630863	0.392839283928393	0	0.182518251825183	0.109110911091109	40
0.108410841084108	0.157015701570157	0.125112511251125	0.0947094709470947	0.56015601560156	0.0367036703670367	0.0158015801580158	0.0049004900490049	0.0273027302730273	0.235223522352235	0.158515851585159	0.108410841084108	0.0958095809580958	0.0837083708370837	0.113811381138114	0.455045504550455	0	0.232323232323232	0.145114511451145	50
0.107210721072107	0.192519251925193	0.160716071607161	0.115011501150115	0.623262326232623	0.038003800380038	0.0148014801480148	0.0036003600360036	0.0278027802780278	0.283228322832283	0.180518051805181	0.107210721072107	0.116611661166117	0.111211121112111	0.137013701370137	0.517651765176518	0	0.276027602760276	0.176917691769177	60
