## Supplementary material, code and results for "Comparing two circular distributions: advice for effective implementation of statistical procedures in biology": Power_n1_30_n2_150_its_9999_Dist1_Symm_trimodalvm_Dist2_vm_m1=0-0_m2_0-0_k1=0-0_k2_0-8.csv

tang.conc	levenes	WatsonTwoSamp	Watson.Wheeler	Watson.Williams	Wallraff	Raodispersion	Raopolar	ConcTestDirectional	WatsonLargeSample	Fishers	FishersLarge	MardiaWatsonWheeler	Kuiper	Manova	P.Test.Assym	embed.circaovRfast2	het.circaovRfast2	lr.circaovRfast2	x
0.0507050705070507	0.0494049404940494	0.0559055905590559	0.0477047704770477	0.710571057105711	0.0337033703370337	0.0023002300230023	0.0001000100010001	0.026002600260026	0.123412341234123	0.0718071807180718	0.0507050705070507	0.0485048504850485	0.0301030103010301	0.0479047904790479	0.515551555155516	0	0.135713571357136	0.0165016501650165	0
0.0529052905290529	0.0505050505050505	0.0591059105910591	0.0505050505050505	0.706270627062706	0.0332033203320332	0.0024002400240024	0.0001000100010001	0.0279027902790279	0.124912491249125	0.0707070707070707	0.0529052905290529	0.0516051605160516	0.0298029802980298	0.0524052405240524	0.518851885188519	0	0.135413541354135	0.0181018101810181	0.25
0.0489048904890489	0.0518051805180518	0.062006200620062	0.0503050305030503	0.706070607060706	0.0343034303430343	0.0028002800280028	0.0001000100010001	0.0277027702770277	0.129412941294129	0.0683068306830683	0.0489048904890489	0.0513051305130513	0.0303030303030303	0.0515051505150515	0.511551155115512	0	0.135413541354135	0.0157015701570157	0.5
0.053005300530053	0.0514051405140514	0.0605060506050605	0.0506050605060506	0.706070607060706	0.0352035203520352	0.0019001900190019	0.0002000200020002	0.0276027602760276	0.128712871287129	0.0673067306730673	0.053005300530053	0.0516051605160516	0.0282028202820282	0.0519051905190519	0.517651765176518	0	0.136513651365137	0.016001600160016	1
0.0501050105010501	0.0485048504850485	0.0579057905790579	0.0476047604760476	0.702270227022702	0.0348034803480348	0.0031003100310031	0	0.0283028302830283	0.125712571257126	0.0738073807380738	0.0501050105010501	0.0481048104810481	0.0284028402840284	0.0492049204920492	0.517251725172517	0	0.133713371337134	0.0161016101610161	2
0.0534053405340534	0.0541054105410541	0.0768076807680768	0.0489048904890489	0.7002700270027	0.0397039703970397	0.0025002500250025	0.0001000100010001	0.0258025802580258	0.123412341234123	0.08000800080008	0.0534053405340534	0.0498049804980498	0.053005300530053	0.0483048304830483	0.51005100510051	0	0.135213521352135	0.0179017901790179	4
0.0532053205320532	0.0547054705470547	0.152915291529153	0.0546054605460546	0.705270527052705	0.0508050805080508	0.0023002300230023	0.0003000300030003	0.0274027402740274	0.134413441344134	0.0832083208320832	0.0532053205320532	0.0553055305530553	0.145214521452145	0.049004900490049	0.518651865186519	0	0.145414541454145	0.0172017201720172	8
