## Supplementary material, code and results for "Comparing two circular distributions: advice for effective implementation of statistical procedures in biology": Power_n1_30_n2_150_its_9999_Dist1_Symm_trimodalvm_Dist2_vm_m1=0-0_m2_0-60_k1=2-2_k2_2-2.csv

tang.conc	levenes	WatsonTwoSamp	Watson.Wheeler	Watson.Williams	Wallraff	Raodispersion	Raopolar	ConcTestDirectional	WatsonLargeSample	Fishers	FishersLarge	MardiaWatsonWheeler	Kuiper	Manova	P.Test.Assym	embed.circaovRfast2	het.circaovRfast2	lr.circaovRfast2	x
0.049004900490049	0.0515051505150515	0.0606060606060606	0.0537053705370537	0.71037103710371	0.0362036203620362	0.0031003100310031	0.0001000100010001	0.0297029702970297	0.124712471247125	0.0707070707070707	0.049004900490049	0.0543054305430543	0.0319031903190319	0.0518051805180518	0.517851785178518	0	0.138013801380138	0.0162016201620162	0
0.0525052505250525	0.0482048204820482	0.0585058505850585	0.0492049204920492	0.711871187118712	0.0346034603460346	0.0024002400240024	0	0.0267026702670267	0.123712371237124	0.0673067306730673	0.0525052505250525	0.0502050205020502	0.0297029702970297	0.0491049104910491	0.524652465246525	0	0.131213121312131	0.0158015801580158	10
0.0469046904690469	0.0506050605060506	0.0614061406140614	0.049004900490049	0.712071207120712	0.0342034203420342	0.0027002700270027	0	0.0265026502650265	0.125412541254125	0.0706070607060706	0.0469046904690469	0.0498049804980498	0.0311031103110311	0.049004900490049	0.517451745174517	0	0.137413741374137	0.0168016801680168	20
0.0542054205420542	0.045004500450045	0.0564056405640564	0.0459045904590459	0.708770877087709	0.033003300330033	0.0024002400240024	0.0001000100010001	0.0231023102310231	0.123012301230123	0.0727072707270727	0.0542054205420542	0.0468046804680468	0.032003200320032	0.0468046804680468	0.514551455145515	0	0.135713571357136	0.0184018401840184	30
0.0553055305530553	0.0489048904890489	0.0656065606560656	0.0524052405240524	0.707770777077708	0.0349034903490349	0.0033003300330033	0.0001000100010001	0.0268026802680268	0.131813181318132	0.0744074407440744	0.0553055305530553	0.0528052805280528	0.0378037803780378	0.053005300530053	0.522852285228523	0	0.13981398139814	0.0177017701770177	40
0.0557055705570557	0.0484048404840484	0.0637063706370637	0.0484048404840484	0.705270527052705	0.035003500350035	0.0024002400240024	0	0.0283028302830283	0.128912891289129	0.0792079207920792	0.0557055705570557	0.049004900490049	0.0372037203720372	0.0485048504850485	0.525452545254525	0	0.139413941394139	0.0167016701670167	50
0.0517051705170517	0.05000500050005	0.0654065406540654	0.0489048904890489	0.706670667066707	0.0386038603860386	0.0033003300330033	0.0003000300030003	0.0298029802980298	0.123512351235124	0.0816081608160816	0.0517051705170517	0.0496049604960496	0.0382038203820382	0.0499049904990499	0.517851785178518	0	0.139013901390139	0.0176017601760176	60
