## Supplementary material, code and results for "Comparing two circular distributions: advice for effective implementation of statistical procedures in biology": Power_n1_40_n2_40_its_9999_Dist1_Asymm_bimodalvm_Dist2_vm_m1=0-0_m2_0-0_k1=0-0_k2_0-8.csv

tang.conc	levenes	WatsonTwoSamp	Watson.Wheeler	Watson.Williams	Wallraff	Raodispersion	Raopolar	ConcTestDirectional	WatsonLargeSample	Fishers	FishersLarge	MardiaWatsonWheeler	Kuiper	Manova	P.Test.Assym	embed.circaovRfast2	het.circaovRfast2	lr.circaovRfast2	x
0.0479047904790479	0.0385038503850385	0.0575057505750575	0.0484048404840484	0.635963596359636	0.0044004400440044	0.0011001100110011	0.0001000100010001	0.0021002100210021	0.177117711771177	0.0433043304330433	0.0479047904790479	0.0496049604960496	0.0233023302330233	0.0499049904990499	0.476347634763476	0	0.137413741374137	0.0267026702670267	0
0.0501050105010501	0.0392039203920392	0.0721072107210721	0.0588058805880588	0.635363536353635	0.0074007400740074	0.002000200020002	0.0002000200020002	0.004000400040004	0.189418941894189	0.0484048404840484	0.0501050105010501	0.0609060906090609	0.0337033703370337	0.0586058605860586	0.481748174817482	0	0.146914691469147	0.0313031303130313	0.25
0.0468046804680468	0.0472047204720472	0.108110811081108	0.0951095109510951	0.640964096409641	0.0131013101310131	0.0063006300630063	0.0001000100010001	0.0102010201020102	0.230923092309231	0.0668066806680668	0.0468046804680468	0.0979097909790979	0.0538053805380538	0.0992099209920992	0.50995099509951	0	0.187618761876188	0.0583058305830583	0.5
0.0583058305830583	0.0449044904490449	0.229222922292229	0.198119811981198	0.652165216521652	0.0521052105210521	0.0409040904090409	0.0012001200120012	0.0465046504650465	0.293329332933293	0.10981098109811	0.0583058305830583	0.202320232023202	0.131813181318132	0.224822482248225	0.554755475547555	0.0001000100010001	0.249324932493249	0.142914291429143	1
0.112811281128113	0.0536053605360536	0.542454245424542	0.444244424442444	0.662366236623662	0.202120212021202	0.312131213121312	0.0047004700470047	0.253225322532253	0.342234223422342	0.134113411341134	0.112811281128113	0.452545254525453	0.396039603960396	0.571357135713571	0.607060706070607	0.0015001500150015	0.305730573057306	0.336033603360336	2
0.351135113511351	0.051005100510051	0.817081708170817	0.60996099609961	0.664566456645665	0.344434443444344	0.760776077607761	0.0083008300830083	0.543154315431543	0.356135613561356	0.138113811381138	0.351135113511351	0.616661666166617	0.729272927292729	0.838183818381838	0.623262326232623	0.009000900090009	0.31953195319532	0.453045304530453	4
0.63046304630463	0.05000500050005	0.953695369536954	0.66016601660166	0.657865786578658	0.366536653665367	0.928992899289929	0.0083008300830083	0.712671267126713	0.354235423542354	0.134113411341134	0.63046304630463	0.666266626662666	0.921592159215922	0.930793079307931	0.621862186218622	0.0124012401240124	0.317131713171317	0.491049104910491	8
