## Supplementary material, code and results for "Comparing two circular distributions: advice for effective implementation of statistical procedures in biology": Power_n1_40_n2_40_its_9999_Dist1_Axialvm_Dist2_vm_m1=0-0_m2_0-0_k1=0-0_k2_0-8.csv

tang.conc	levenes	WatsonTwoSamp	Watson.Wheeler	Watson.Williams	Wallraff	Raodispersion	Raopolar	ConcTestDirectional	WatsonLargeSample	Fishers	FishersLarge	MardiaWatsonWheeler	Kuiper	Manova	P.Test.Assym	embed.circaovRfast2	het.circaovRfast2	lr.circaovRfast2	x
0.0483048304830483	0.0398039803980398	0.0589058905890589	0.0485048504850485	0.629062906290629	0.0055005500550055	0.0011001100110011	0	0.003000300030003	0.17951795179518	0.0451045104510451	0.0483048304830483	0.0503050305030503	0.028002800280028	0.0492049204920492	0.474647464746475	0	0.134013401340134	0.0269026902690269	0
0.0525052505250525	0.0358035803580358	0.0573057305730573	0.0469046904690469	0.637763776377638	0.0046004600460046	0.0014001400140014	0	0.0031003100310031	0.178017801780178	0.041004100410041	0.0525052505250525	0.0485048504850485	0.0244024402440244	0.047004700470047	0.479447944794479	0	0.134413441344134	0.0226022602260226	0.25
0.0546054605460546	0.0401040104010401	0.0583058305830583	0.0464046404640464	0.635163516351635	0.0048004800480048	0.0014001400140014	0	0.0035003500350035	0.185718571857186	0.0415041504150415	0.0546054605460546	0.0481048104810481	0.0268026802680268	0.051005100510051	0.473147314731473	0	0.141114111411141	0.0258025802580258	0.5
0.0791079107910791	0.0461046104610461	0.0653065306530653	0.0514051405140514	0.638363836383638	0.0054005400540054	0.0022002200220022	0	0.0037003700370037	0.188018801880188	0.042004200420042	0.0791079107910791	0.0532053205320532	0.0326032603260326	0.0542054205420542	0.482048204820482	0	0.141914191419142	0.0283028302830283	1
0.269026902690269	0.0437043704370437	0.108010801080108	0.0581058105810581	0.628062806280628	0.0095009500950095	0.0018001800180018	0.0001000100010001	0.0038003800380038	0.200820082008201	0.0413041304130413	0.269026902690269	0.0608060806080608	0.0637063706370637	0.0528052805280528	0.467746774677468	0	0.138213821382138	0.0269026902690269	2
0.664266426642664	0.0475047504750475	0.345934593459346	0.0784078407840784	0.636363636363636	0.0243024302430243	0.0009000900090009	0	0.005000500050005	0.234823482348235	0.0392039203920392	0.664266426642664	0.0807080708070807	0.251025102510251	0.0539053905390539	0.470947094709471	0	0.128912891289129	0.0324032403240324	4
0.824982498249825	0.0484048404840484	0.788578857885789	0.10991099109911	0.621862186218622	0.0404040404040404	0.0016001600160016	0.0002000200020002	0.0081008100810081	0.268526852685269	0.0375037503750375	0.824982498249825	0.112211221122112	0.623662366236624	0.0517051705170517	0.454045404540454	0.0001000100010001	0.118911891189119	0.0329032903290329	8
