## Supplementary material, code and results for "Comparing two circular distributions: advice for effective implementation of statistical procedures in biology": Power_n1_40_n2_40_its_9999_Dist1_Axialvm_Dist2_vm_m1=0-0_m2_0-90_k1=2-2_k2_2-2.csv

tang.conc	levenes	WatsonTwoSamp	Watson.Wheeler	Watson.Williams	Wallraff	Raodispersion	Raopolar	ConcTestDirectional	WatsonLargeSample	Fishers	FishersLarge	MardiaWatsonWheeler	Kuiper	Manova	P.Test.Assym	embed.circaovRfast2	het.circaovRfast2	lr.circaovRfast2	x
0.374837483748375	0.0454045404540454	0.0568056805680568	0.0477047704770477	0.620562056205621	0.0134013401340134	0.001000100010001	0	0.0049004900490049	0.223222322232223	0.0426042604260426	0.374837483748375	0.0499049904990499	0.0259025902590259	0.0504050405040504	0.468546854685469	0	0.133113311331133	0.0244024402440244	0
0.384538453845385	0.0437043704370437	0.0691069106910691	0.0503050305030503	0.62986298629863	0.0134013401340134	0.0013001300130013	0.0001000100010001	0.0044004400440044	0.224322432243224	0.0433043304330433	0.384538453845385	0.0529052905290529	0.0354035403540354	0.0498049804980498	0.469346934693469	0	0.12971297129713	0.0249024902490249	15
0.376737673767377	0.0446044604460446	0.0984098409840984	0.0555055505550555	0.620862086208621	0.013001300130013	0.001000100010001	0.0003000300030003	0.0045004500450045	0.218621862186219	0.0419041904190419	0.376737673767377	0.0584058405840584	0.0552055205520552	0.0526052605260526	0.461546154615462	0	0.128512851285129	0.0256025602560256	30
0.392939293929393	0.0415041504150415	0.167416741674167	0.0651065106510651	0.624962496249625	0.014001400140014	0.0011001100110011	0.0002000200020002	0.0045004500450045	0.221122112211221	0.0407040704070407	0.392939293929393	0.067006700670067	0.114311431143114	0.0495049504950495	0.468946894689469	0	0.131513151315132	0.026002600260026	45
0.387438743874387	0.0371037103710371	0.265926592659266	0.069006900690069	0.638163816381638	0.0141014101410141	0.0006000600060006	0.0007000700070007	0.0032003200320032	0.223722372237224	0.0408040804080408	0.387438743874387	0.0705070507050705	0.193919391939194	0.0499049904990499	0.473647364736474	0	0.132713271327133	0.0275027502750275	60
0.376237623762376	0.0438043804380438	0.350935093509351	0.0795079507950795	0.637363736373637	0.0133013301330133	0.001000100010001	0.0003000300030003	0.0036003600360036	0.224822482248225	0.0418041804180418	0.376237623762376	0.0822082208220822	0.25952595259526	0.049004900490049	0.478547854785479	0	0.13021302130213	0.029002900290029	75
0.38963896389639	0.0371037103710371	0.396739673967397	0.0813081308130813	0.641764176417642	0.0115011501150115	0.0014001400140014	0.0001000100010001	0.004000400040004	0.22982298229823	0.0374037403740374	0.38963896389639	0.084008400840084	0.288428842884288	0.0511051105110511	0.477747774777478	0	0.135713571357136	0.0296029602960296	90
