## Supplementary material, code and results for "Comparing two circular distributions: advice for effective implementation of statistical procedures in biology": Power_n1_40_n2_60_its_9999_Dist1_Asymm_bimodalvm_Dist2_vm_m1=0-0_m2_0-0_k1=0-0_k2_0-8.csv

tang.conc	levenes	WatsonTwoSamp	Watson.Wheeler	Watson.Williams	Wallraff	Raodispersion	Raopolar	ConcTestDirectional	WatsonLargeSample	Fishers	FishersLarge	MardiaWatsonWheeler	Kuiper	Manova	P.Test.Assym	embed.circaovRfast2	het.circaovRfast2	lr.circaovRfast2	x
0.0476047604760476	0.0398039803980398	0.0584058405840584	0.0488048804880488	0.657865786578658	0.0063006300630063	0.0013001300130013	0.0001000100010001	0.0044004400440044	0.164316431643164	0.0646064606460646	0.0476047604760476	0.0504050405040504	0.0305030503050305	0.0502050205020502	0.503750375037504	0	0.137213721372137	0.0261026102610261	0
0.0509050905090509	0.0447044704470447	0.0728072807280728	0.0627062706270627	0.666566656665667	0.0071007100710071	0.0022002200220022	0.0003000300030003	0.0051005100510051	0.191919191919192	0.0738073807380738	0.0509050905090509	0.0643064306430643	0.0389038903890389	0.0672067206720672	0.514251425142514	0	0.160716071607161	0.0368036803680368	0.25
0.0522052205220522	0.0517051705170517	0.120712071207121	0.107210721072107	0.672067206720672	0.0089008900890089	0.006000600060006	0.0006000600060006	0.0066006600660066	0.243324332433243	0.101110111011101	0.0522052205220522	0.109010901090109	0.0688068806880688	0.112411241124112	0.544954495449545	0	0.203920392039204	0.0816081608160816	0.5
0.0578057805780578	0.0462046204620462	0.285728572857286	0.249224922492249	0.678067806780678	0.0484048404840484	0.0578057805780578	0.0023002300230023	0.0428042804280428	0.337733773377338	0.135913591359136	0.0578057805780578	0.253525352535254	0.185818581858186	0.290829082908291	0.598059805980598	0.0001000100010001	0.283928392839284	0.22992299229923	1
0.152115211521152	0.0401040104010401	0.625262526252625	0.511051105110511	0.666066606660666	0.234923492349235	0.44954495449545	0.0111011101110111	0.304130413041304	0.35033503350335	0.142714271427143	0.152115211521152	0.515451545154515	0.501750175017502	0.671267126712671	0.62016201620162	0.0078007800780078	0.304730473047305	0.433043304330433	2
0.468546854685469	0.034003400340034	0.875087508750875	0.647164716471647	0.671067106710671	0.394839483948395	0.856985698569857	0.02000200020002	0.646964696469647	0.354535453545355	0.143914391439144	0.468546854685469	0.65036503650365	0.827482748274827	0.910991099109911	0.63996399639964	0.0517051705170517	0.315231523152315	0.522052205220522	4
0.768676867686769	0.0288028802880288	0.977397739773977	0.692869286928693	0.663366336633663	0.416041604160416	0.953295329532953	0.0223022302230223	0.801580158015802	0.352635263526353	0.13971397139714	0.768676867686769	0.696269626962696	0.966096609660966	0.971897189718972	0.634563456345635	0.1003100310031	0.316931693169317	0.548854885488549	8
