## Supplementary material, code and results for "Comparing two circular distributions: advice for effective implementation of statistical procedures in biology": Power_n1_40_n2_60_its_9999_Dist1_Axialvm_Dist2_vm_m1=0-0_m2_0-0_k1=0-0_k2_0-8.csv

tang.conc	levenes	WatsonTwoSamp	Watson.Wheeler	Watson.Williams	Wallraff	Raodispersion	Raopolar	ConcTestDirectional	WatsonLargeSample	Fishers	FishersLarge	MardiaWatsonWheeler	Kuiper	Manova	P.Test.Assym	embed.circaovRfast2	het.circaovRfast2	lr.circaovRfast2	x
0.0486048604860486	0.0422042204220422	0.066006600660066	0.0534053405340534	0.673667366736674	0.0067006700670067	0.0008000800080008	0	0.0038003800380038	0.168216821682168	0.0722072207220722	0.0486048604860486	0.0546054605460546	0.0344034403440344	0.0532053205320532	0.509150915091509	0	0.141714171417142	0.0281028102810281	0
0.049004900490049	0.0366036603660366	0.057005700570057	0.0474047404740474	0.654565456545655	0.0067006700670067	0.0011001100110011	0	0.0041004100410041	0.165316531653165	0.0642064206420642	0.049004900490049	0.0484048404840484	0.03000300030003	0.0458045804580458	0.495649564956496	0	0.136813681368137	0.0247024702470247	0.25
0.0553055305530553	0.0382038203820382	0.0595059505950595	0.0485048504850485	0.655465546554655	0.0081008100810081	0.0021002100210021	0.0001000100010001	0.0059005900590059	0.16031603160316	0.0612061206120612	0.0553055305530553	0.0501050105010501	0.0319031903190319	0.0501050105010501	0.494049404940494	0	0.129412941294129	0.0268026802680268	0.5
0.0847084708470847	0.042004200420042	0.0684068406840684	0.0514051405140514	0.658265826582658	0.0081008100810081	0.0008000800080008	0	0.0047004700470047	0.173917391739174	0.0687068706870687	0.0847084708470847	0.0528052805280528	0.0373037303730373	0.053005300530053	0.494049404940494	0	0.13991399139914	0.0276027602760276	1
0.307130713071307	0.0379037903790379	0.115411541154115	0.0594059405940594	0.668266826682668	0.0102010201020102	0.0012001200120012	0	0.006000600060006	0.18961896189619	0.0645064506450645	0.307130713071307	0.0605060506050605	0.0804080408040804	0.0519051905190519	0.506050605060506	0	0.129312931293129	0.0275027502750275	2
0.702170217021702	0.0394039403940394	0.448944894489449	0.0823082308230823	0.656365636563656	0.021002100210021	0.0024002400240024	0	0.0081008100810081	0.230723072307231	0.0613061306130613	0.702170217021702	0.0841084108410841	0.362836283628363	0.0632063206320632	0.494749474947495	0	0.127812781278128	0.0284028402840284	4
0.83948394839484	0.0373037303730373	0.895689568956896	0.105710571057106	0.655965596559656	0.0334033403340334	0.0017001700170017	0.0003000300030003	0.008000800080008	0.271127112711271	0.0547054705470547	0.83948394839484	0.108310831083108	0.779377937793779	0.0668066806680668	0.48974897489749	0	0.127512751275128	0.0346034603460346	8
