## Supplementary material, code and results for "Comparing two circular distributions: advice for effective implementation of statistical procedures in biology": Power_n1_40_n2_60_its_9999_Dist1_Axialvm_Dist2_vm_m1=0-0_m2_0-90_k1=2-2_k2_2-2.csv

tang.conc	levenes	WatsonTwoSamp	Watson.Wheeler	Watson.Williams	Wallraff	Raodispersion	Raopolar	ConcTestDirectional	WatsonLargeSample	Fishers	FishersLarge	MardiaWatsonWheeler	Kuiper	Manova	P.Test.Assym	embed.circaovRfast2	het.circaovRfast2	lr.circaovRfast2	x
0.416741674167417	0.0414041404140414	0.0578057805780578	0.0465046504650465	0.650665066506651	0.0182018201820182	0.0017001700170017	0	0.0073007300730073	0.213621362136214	0.0661066106610661	0.416741674167417	0.049004900490049	0.0296029602960296	0.0485048504850485	0.48954895489549	0	0.13041304130413	0.0235023502350235	0
0.416541654165417	0.0452045204520452	0.0702070207020702	0.0529052905290529	0.650765076507651	0.0147014701470147	0.0007000700070007	0.0001000100010001	0.0067006700670067	0.204520452045205	0.0661066106610661	0.416541654165417	0.054005400540054	0.0412041204120412	0.0523052305230523	0.486448644864486	0	0.131013101310131	0.0252025202520252	15
0.418941894189419	0.0525052505250525	0.111511151115112	0.056005600560056	0.658065806580658	0.0169016901690169	0.0011001100110011	0.0004000400040004	0.0077007700770077	0.211421142114211	0.0627062706270627	0.418941894189419	0.0579057905790579	0.0766076607660766	0.0515051505150515	0.494549454945495	0	0.13011301130113	0.0266026602660266	30
0.411041104110411	0.0479047904790479	0.195019501950195	0.0666066606660666	0.667566756675668	0.0153015301530153	0.0009000900090009	0.0005000500050005	0.0058005800580058	0.216321632163216	0.0589058905890589	0.411041104110411	0.0681068106810681	0.154615461546155	0.0534053405340534	0.501350135013501	0	0.134613461346135	0.0279027902790279	45
0.406840684068407	0.0472047204720472	0.326332633263326	0.07000700070007	0.658965896589659	0.0139013901390139	0.001000100010001	0.0004000400040004	0.0059005900590059	0.208720872087209	0.0599059905990599	0.406840684068407	0.0716071607160716	0.261726172617262	0.052005200520052	0.493149314931493	0	0.126812681268127	0.0275027502750275	60
0.423442344234423	0.0475047504750475	0.453545354535454	0.0728072807280728	0.651065106510651	0.0164016401640164	0.0005000500050005	0	0.0071007100710071	0.20982098209821	0.0592059205920592	0.423442344234423	0.0743074307430743	0.356435643564356	0.0486048604860486	0.486748674867487	0	0.123912391239124	0.0241024102410241	75
0.414041404140414	0.049004900490049	0.502850285028503	0.0781078107810781	0.665866586658666	0.0148014801480148	0.0007000700070007	0	0.0052005200520052	0.216021602160216	0.0635063506350635	0.414041404140414	0.0806080608060806	0.397139713971397	0.0498049804980498	0.500650065006501	0	0.130813081308131	0.0273027302730273	90
