## Supplementary material, code and results for "Comparing two circular distributions: advice for effective implementation of statistical procedures in biology": Power_n1_60_n2_60_its_9999_Dist1_asymm_trimodalvm_Dist2_vm_m1=0-0_m2_0-0_k1=0-0_k2_0-8.csv

tang.conc	levenes	WatsonTwoSamp	Watson.Wheeler	Watson.Williams	Wallraff	Raodispersion	Raopolar	ConcTestDirectional	WatsonLargeSample	Fishers	FishersLarge	MardiaWatsonWheeler	Kuiper	Manova	P.Test.Assym	embed.circaovRfast2	het.circaovRfast2	lr.circaovRfast2	x
0.0498049804980498	0.0446044604460446	0.0616061606160616	0.052005200520052	0.686168616861686	0.0042004200420042	0.0008000800080008	0.0002000200020002	0.0024002400240024	0.177917791779178	0.0461046104610461	0.0498049804980498	0.0539053905390539	0.025002500250025	0.0537053705370537	0.526552655265527	0	0.141514151415142	0.0279027902790279	0
0.0502050205020502	0.043004300430043	0.0652065206520652	0.0557055705570557	0.686968696869687	0.0035003500350035	0.0009000900090009	0	0.0024002400240024	0.180818081808181	0.0461046104610461	0.0502050205020502	0.0569056905690569	0.0248024802480248	0.0572057205720572	0.534653465346535	0	0.145014501450145	0.0313031303130313	0.25
0.0483048304830483	0.0417041704170417	0.0756075607560756	0.0646064606460646	0.695969596959696	0.0056005600560056	0.002000200020002	0.0001000100010001	0.0055005500550055	0.188518851885189	0.0509050905090509	0.0483048304830483	0.0659065906590659	0.0305030503050305	0.0667066706670667	0.547454745474547	0	0.152915291529153	0.0368036803680368	0.5
0.0574057405740574	0.0442044204420442	0.111411141114111	0.0957095709570957	0.697369736973697	0.0119011901190119	0.0032003200320032	0.0002000200020002	0.0103010301030103	0.226422642264226	0.0716071607160716	0.0574057405740574	0.0978097809780978	0.048004800480048	0.103210321032103	0.568456845684568	0	0.189118911891189	0.0613061306130613	1
0.0829082908290829	0.044004400440044	0.197119711971197	0.165716571657166	0.701470147014701	0.0308030803080308	0.0157015701570157	0.0003000300030003	0.0271027102710271	0.272327232723272	0.0904090409040904	0.0829082908290829	0.168216821682168	0.0963096309630963	0.178117811781178	0.587858785878588	0	0.237923792379238	0.103410341034103	2
0.146214621462146	0.042004200420042	0.320632063206321	0.222022202220222	0.701670167016702	0.067006700670067	0.0392039203920392	0.0008000800080008	0.0584058405840584	0.297729772977298	0.114811481148115	0.146214621462146	0.224022402240224	0.205920592059206	0.256525652565257	0.608460846084608	0	0.256725672567257	0.158115811581158	4
0.203920392039204	0.0409040904090409	0.502750275027503	0.25002500250025	0.697569756975698	0.101210121012101	0.0569056905690569	0.0015001500150015	0.0746074607460746	0.316731673167317	0.126612661266127	0.203920392039204	0.252825282528253	0.412041204120412	0.306430643064306	0.611361136113611	0	0.273527352735274	0.182618261826183	8
