## Supplementary material, code and results for "Comparing two circular distributions: advice for effective implementation of statistical procedures in biology": Power_n1_60_n2_60_its_9999_Dist1_asymm_trimodalvm_Dist2_vm_m1=0-0_m2_0-60_k1=2-2_k2_2-2.csv

tang.conc	levenes	WatsonTwoSamp	Watson.Wheeler	Watson.Williams	Wallraff	Raodispersion	Raopolar	ConcTestDirectional	WatsonLargeSample	Fishers	FishersLarge	MardiaWatsonWheeler	Kuiper	Manova	P.Test.Assym	embed.circaovRfast2	het.circaovRfast2	lr.circaovRfast2	x
0.104910491049105	0.0422042204220422	0.0598059805980598	0.0498049804980498	0.374137413741374	0.0295029502950295	0.0148014801480148	0.0025002500250025	0.0211021102110211	0.103310331033103	0.0423042304230423	0.104910491049105	0.0516051605160516	0.0245024502450245	0.0493049304930493	0.267326732673267	0	0.0815081508150815	0.0532053205320532	0
0.103010301030103	0.0496049604960496	0.0618061806180618	0.0503050305030503	0.394039403940394	0.026002600260026	0.0119011901190119	0.0015001500150015	0.0188018801880188	0.11021102110211	0.0513051305130513	0.103010301030103	0.0516051605160516	0.0244024402440244	0.0519051905190519	0.287328732873287	0	0.0849084908490849	0.0553055305530553	10
0.105510551055106	0.0608060806080608	0.0725072507250725	0.0588058805880588	0.413141314131413	0.0254025402540254	0.0147014701470147	0.0022002200220022	0.0199019901990199	0.122312231223122	0.0623062306230623	0.105510551055106	0.0604060406040604	0.0313031303130313	0.063006300630063	0.310631063106311	0	0.0969096909690969	0.0651065106510651	20
0.103610361036104	0.0764076407640764	0.0829082908290829	0.0636063606360636	0.463946394639464	0.0232023202320232	0.0117011701170117	0.0018001800180018	0.0185018501850185	0.158415841584158	0.0851085108510851	0.103610361036104	0.0653065306530653	0.0403040304030403	0.0752075207520752	0.356735673567357	0	0.126412641264126	0.0859085908590859	30
0.109010901090109	0.095009500950095	0.111011101110111	0.08000800080008	0.50955095509551	0.0231023102310231	0.0114011401140114	0.0031003100310031	0.0183018301830183	0.198419841984198	0.111011101110111	0.109010901090109	0.0817081708170817	0.0547054705470547	0.1003100310031	0.407040704070407	0	0.163816381638164	0.114911491149115	40
0.104910491049105	0.128212821282128	0.14011401140114	0.105710571057106	0.567756775677568	0.0232023202320232	0.0109010901090109	0.0021002100210021	0.0166016601660166	0.24042404240424	0.142214221422142	0.104910491049105	0.106810681068107	0.0791079107910791	0.12971297129713	0.466046604660466	0	0.201020102010201	0.143714371437144	50
0.098009800980098	0.151615161516152	0.189218921892189	0.132213221322132	0.637863786378638	0.0224022402240224	0.0121012101210121	0.0022002200220022	0.018001800180018	0.3001300130013	0.168916891689169	0.098009800980098	0.134813481348135	0.113111311131113	0.164616461646165	0.541354135413541	0	0.251625162516252	0.171217121712171	60
