## Supplementary material, code and results for "Comparing two circular distributions: advice for effective implementation of statistical procedures in biology": Power_n1_60_n2_60_its_9999_Dist1_Symm_trimodalvm_Dist2_vm_m1=0-0_m2_0-0_k1=0-0_k2_0-8.csv

tang.conc	levenes	WatsonTwoSamp	Watson.Wheeler	Watson.Williams	Wallraff	Raodispersion	Raopolar	ConcTestDirectional	WatsonLargeSample	Fishers	FishersLarge	MardiaWatsonWheeler	Kuiper	Manova	P.Test.Assym	embed.circaovRfast2	het.circaovRfast2	lr.circaovRfast2	x
0.05000500050005	0.041004100410041	0.0583058305830583	0.0491049104910491	0.694669466946695	0.0041004100410041	0.0007000700070007	0.0002000200020002	0.0026002600260026	0.16991699169917	0.0403040304030403	0.05000500050005	0.0503050305030503	0.0236023602360236	0.0515051505150515	0.532253225322532	0	0.131113111311131	0.0283028302830283	0
0.0509050905090509	0.0416041604160416	0.0625062506250625	0.0514051405140514	0.688468846884688	0.0055005500550055	0.0006000600060006	0.0001000100010001	0.0035003500350035	0.177217721772177	0.0428042804280428	0.0509050905090509	0.0524052405240524	0.0233023302330233	0.0513051305130513	0.53035303530353	0	0.136213621362136	0.0278027802780278	0.25
0.0472047204720472	0.0432043204320432	0.0627062706270627	0.053005300530053	0.685468546854686	0.0042004200420042	0.0004000400040004	0.0001000100010001	0.0027002700270027	0.175117511751175	0.0468046804680468	0.0472047204720472	0.0541054105410541	0.0238023802380238	0.0546054605460546	0.519351935193519	0	0.142514251425143	0.0281028102810281	0.5
0.0522052205220522	0.0438043804380438	0.0615061506150615	0.0513051305130513	0.686768676867687	0.004000400040004	0.0008000800080008	0.0002000200020002	0.0038003800380038	0.177317731773177	0.047004700470047	0.0522052205220522	0.0524052405240524	0.0233023302330233	0.0544054405440544	0.535353535353535	0	0.14031403140314	0.0266026602660266	1
0.0519051905190519	0.0418041804180418	0.0637063706370637	0.051005100510051	0.692869286928693	0.0035003500350035	0.0007000700070007	0	0.0025002500250025	0.172817281728173	0.0497049704970497	0.0519051905190519	0.0522052205220522	0.0255025502550255	0.0529052905290529	0.532753275327533	0	0.137413741374137	0.0301030103010301	2
0.0478047804780478	0.0354035403540354	0.0817081708170817	0.049004900490049	0.672767276727673	0.0061006100610061	0.0009000900090009	0	0.0023002300230023	0.174617461746175	0.0617061706170617	0.0478047804780478	0.0503050305030503	0.0453045304530453	0.0476047604760476	0.519451945194519	0	0.136413641364136	0.0246024602460246	4
0.0569056905690569	0.0444044404440444	0.181718171817182	0.0577057705770577	0.69046904690469	0.0141014101410141	0.001000100010001	0	0.0032003200320032	0.175917591759176	0.0831083108310831	0.0569056905690569	0.0592059205920592	0.144914491449145	0.049004900490049	0.532353235323532	0	0.13991399139914	0.0251025102510251	8
