## Supplementary material, code and results for "Comparing two circular distributions: advice for effective implementation of statistical procedures in biology": Power_n1_60_n2_60_its_9999_Dist1_Symm_trimodalvm_Dist2_vm_m1=0-0_m2_0-60_k1=2-2_k2_2-2.csv

tang.conc	levenes	WatsonTwoSamp	Watson.Wheeler	Watson.Williams	Wallraff	Raodispersion	Raopolar	ConcTestDirectional	WatsonLargeSample	Fishers	FishersLarge	MardiaWatsonWheeler	Kuiper	Manova	P.Test.Assym	embed.circaovRfast2	het.circaovRfast2	lr.circaovRfast2	x
0.052005200520052	0.0432043204320432	0.0613061306130613	0.0499049904990499	0.687668766876688	0.005000500050005	0.0007000700070007	0	0.0031003100310031	0.170617061706171	0.0433043304330433	0.052005200520052	0.0516051605160516	0.0233023302330233	0.0533053305330533	0.525052505250525	0	0.136213621362136	0.0257025702570257	0
0.053005300530053	0.0383038303830383	0.056005600560056	0.0467046704670467	0.68046804680468	0.0049004900490049	0.0009000900090009	0.0001000100010001	0.0028002800280028	0.169016901690169	0.044004400440044	0.053005300530053	0.0477047704770477	0.0228022802280228	0.0499049904990499	0.521452145214521	0	0.135013501350135	0.0237023702370237	10
0.0517051705170517	0.0385038503850385	0.0586058605860586	0.0465046504650465	0.677167716771677	0.0046004600460046	0.0007000700070007	0	0.002000200020002	0.17021702170217	0.0419041904190419	0.0517051705170517	0.0476047604760476	0.0247024702470247	0.0469046904690469	0.517651765176518	0	0.131313131313131	0.0247024702470247	20
0.0493049304930493	0.0398039803980398	0.0674067406740674	0.052005200520052	0.688268826882688	0.0038003800380038	0.0005000500050005	0.0003000300030003	0.0023002300230023	0.175317531753175	0.0487048704870487	0.0493049304930493	0.0531053105310531	0.0281028102810281	0.0532053205320532	0.526652665266527	0	0.137613761376138	0.0263026302630263	30
0.0532053205320532	0.0391039103910391	0.0613061306130613	0.0471047104710471	0.687068706870687	0.0044004400440044	0.0006000600060006	0	0.003000300030003	0.166716671667167	0.0501050105010501	0.0532053205320532	0.0482048204820482	0.0277027702770277	0.0475047504750475	0.525052505250525	0	0.132613261326133	0.0281028102810281	40
0.0502050205020502	0.042004200420042	0.0658065806580658	0.0494049404940494	0.685268526852685	0.0054005400540054	0.0011001100110011	0.0001000100010001	0.003000300030003	0.173617361736174	0.0561056105610561	0.0502050205020502	0.0504050405040504	0.0311031103110311	0.0497049704970497	0.527852785278528	0	0.136113611361136	0.0285028502850285	50
0.0507050705070507	0.0433043304330433	0.0682068206820682	0.0517051705170517	0.691369136913691	0.0055005500550055	0.0008000800080008	0	0.0025002500250025	0.177517751775178	0.0568056805680568	0.0507050705070507	0.0534053405340534	0.0309030903090309	0.0506050605060506	0.531953195319532	0	0.141514151415142	0.027002700270027	60
