## Supplementary material, code and results for "Comparing two circular distributions: advice for effective implementation of statistical procedures in biology": Power_n1_60_n2_90_its_9999_Dist1_asymm_trimodalvm_Dist2_vm_m1=0-0_m2_0-0_k1=0-0_k2_0-8.csv

tang.conc	levenes	WatsonTwoSamp	Watson.Wheeler	Watson.Williams	Wallraff	Raodispersion	Raopolar	ConcTestDirectional	WatsonLargeSample	Fishers	FishersLarge	MardiaWatsonWheeler	Kuiper	Manova	P.Test.Assym	embed.circaovRfast2	het.circaovRfast2	lr.circaovRfast2	x
0.0546054605460546	0.0411041104110411	0.0597059705970597	0.0494049404940494	0.707070707070707	0.0068006800680068	0.0004000400040004	0	0.005000500050005	0.160916091609161	0.0664066406640664	0.0546054605460546	0.0502050205020502	0.0287028702870287	0.0502050205020502	0.544754475447545	0	0.134713471347135	0.0239023902390239	0
0.0475047504750475	0.0418041804180418	0.0696069606960696	0.0592059205920592	0.712071207120712	0.005000500050005	0.0008000800080008	0	0.0041004100410041	0.173117311731173	0.0751075107510751	0.0475047504750475	0.0603060306030603	0.0361036103610361	0.0606060606060606	0.558455845584558	0	0.147814781478148	0.0319031903190319	0.25
0.0522052205220522	0.0419041904190419	0.0768076807680768	0.0659065906590659	0.719171917191719	0.0057005700570057	0.0006000600060006	0.0001000100010001	0.0043004300430043	0.187318731873187	0.0761076107610761	0.0522052205220522	0.0675067506750675	0.0401040104010401	0.0671067106710671	0.572757275727573	0	0.158015801580158	0.0436043604360436	0.5
0.0526052605260526	0.0432043204320432	0.124612461246125	0.107510751075108	0.716971697169717	0.0102010201020102	0.0036003600360036	0.0003000300030003	0.0075007500750075	0.245824582458246	0.0987098709870987	0.0526052605260526	0.109110911091109	0.0705070507050705	0.111411141114111	0.59015901590159	0	0.209120912091209	0.0826082608260826	1
0.0898089808980898	0.0411041104110411	0.229322932293229	0.188118811881188	0.716671667166717	0.0314031403140314	0.0259025902590259	0.0009000900090009	0.026002600260026	0.2997299729973	0.125912591259126	0.0898089808980898	0.190519051905191	0.143314331433143	0.211621162116212	0.620962096209621	0	0.254425442544254	0.162616261626163	2
0.177417741774177	0.0364036403640364	0.384938493849385	0.251825182518252	0.713971397139714	0.0607060706070607	0.0593059305930593	0.0015001500150015	0.0495049504950495	0.32973297329733	0.140814081408141	0.177417741774177	0.253525352535254	0.306130613061306	0.308830883088309	0.62986298629863	0	0.278627862786279	0.238623862386239	4
0.223622362236224	0.0327032703270327	0.597159715971597	0.281328132813281	0.716771677167717	0.105510551055106	0.0907090709070907	0.0019001900190019	0.0705070507050705	0.341534153415342	0.145514551455146	0.223622362236224	0.283828382838284	0.57975797579758	0.370937093709371	0.642064206420642	0	0.28972897289729	0.276927692769277	8
