## Supplementary material, code and results for "Comparing two circular distributions: advice for effective implementation of statistical procedures in biology": Power_n1_60_n2_90_its_9999_Dist1_asymm_trimodalvm_Dist2_vm_m1=0-0_m2_0-60_k1=2-2_k2_2-2.csv

tang.conc	levenes	WatsonTwoSamp	Watson.Wheeler	Watson.Williams	Wallraff	Raodispersion	Raopolar	ConcTestDirectional	WatsonLargeSample	Fishers	FishersLarge	MardiaWatsonWheeler	Kuiper	Manova	P.Test.Assym	embed.circaovRfast2	het.circaovRfast2	lr.circaovRfast2	x
0.10981098109811	0.0455045504550455	0.0605060506050605	0.05000500050005	0.378537853785379	0.0304030403040304	0.0141014101410141	0.0027002700270027	0.0227022702270227	0.0929092909290929	0.0651065106510651	0.10981098109811	0.0508050805080508	0.0327032703270327	0.0512051205120512	0.276127612761276	0	0.0735073507350735	0.0535053505350535	0
0.114111411141114	0.0524052405240524	0.0601060106010601	0.0505050505050505	0.378437843784378	0.0275027502750275	0.0143014301430143	0.0027002700270027	0.0234023402340234	0.101210121012101	0.0704070407040704	0.114111411141114	0.0516051605160516	0.0348034803480348	0.053005300530053	0.272027202720272	0	0.0787078707870787	0.0568056805680568	10
0.115011501150115	0.0672067206720672	0.0726072607260726	0.0591059105910591	0.419341934193419	0.0301030103010301	0.0133013301330133	0.0037003700370037	0.0225022502250225	0.123612361236124	0.0934093409340934	0.115011501150115	0.0603060306030603	0.0432043204320432	0.0652065206520652	0.314831483148315	0	0.101010101010101	0.074007400740074	20
0.11011101110111	0.0896089608960896	0.0917091709170917	0.0686068606860686	0.477047704770477	0.0291029102910291	0.013001300130013	0.0026002600260026	0.02000200020002	0.156515651565157	0.126512651265127	0.11011101110111	0.0698069806980698	0.0575057505750575	0.0838083808380838	0.373537353735374	0	0.132213221322132	0.0973097309730973	30
0.118711871187119	0.116611661166117	0.12001200120012	0.087008700870087	0.524552455245525	0.027002700270027	0.013001300130013	0.0031003100310031	0.0209020902090209	0.196319631963196	0.163416341634163	0.118711871187119	0.0885088508850885	0.0825082508250825	0.104310431043104	0.420642064206421	0	0.165316531653165	0.126912691269127	40
0.115911591159116	0.154015401540154	0.160716071607161	0.112511251125113	0.599259925992599	0.0278027802780278	0.0132013201320132	0.0034003400340034	0.0213021302130213	0.25962596259626	0.215721572157216	0.115911591159116	0.114411441144114	0.120912091209121	0.140614061406141	0.495949594959496	0	0.225522552255226	0.171117111711171	50
0.111311131113111	0.194819481948195	0.227022702270227	0.160716071607161	0.67046704670467	0.0273027302730273	0.0119011901190119	0.0023002300230023	0.0207020702070207	0.323132313231323	0.256425642564256	0.111311131113111	0.162416241624162	0.174217421742174	0.191219121912191	0.582558255825583	0	0.284428442844284	0.215521552155216	60
