## Supplementary material, code and results for "Comparing two circular distributions: advice for effective implementation of statistical procedures in biology": Power_n1_60_n2_90_its_9999_Dist1_Symm_trimodalvm_Dist2_vm_m1=0-0_m2_0-0_k1=0-0_k2_0-8.csv

tang.conc	levenes	WatsonTwoSamp	Watson.Wheeler	Watson.Williams	Wallraff	Raodispersion	Raopolar	ConcTestDirectional	WatsonLargeSample	Fishers	FishersLarge	MardiaWatsonWheeler	Kuiper	Manova	P.Test.Assym	embed.circaovRfast2	het.circaovRfast2	lr.circaovRfast2	x
0.0509050905090509	0.0457045704570457	0.063006300630063	0.0528052805280528	0.715471547154716	0.0071007100710071	0.0011001100110011	0.0003000300030003	0.005000500050005	0.168416841684168	0.0666066606660666	0.0509050905090509	0.0541054105410541	0.0318031803180318	0.0531053105310531	0.55965596559656	0	0.140514051405141	0.0276027602760276	0
0.0492049204920492	0.0423042304230423	0.0605060506050605	0.0486048604860486	0.710971097109711	0.0059005900590059	0.0007000700070007	0.0001000100010001	0.0044004400440044	0.161016101610161	0.0673067306730673	0.0492049204920492	0.0498049804980498	0.0327032703270327	0.0498049804980498	0.545254525452545	0	0.138413841384138	0.0265026502650265	0.25
0.0499049904990499	0.042004200420042	0.0551055105510551	0.0479047904790479	0.714471447144714	0.0061006100610061	0.0004000400040004	0	0.0045004500450045	0.15961596159616	0.0658065806580658	0.0499049904990499	0.0487048704870487	0.0294029402940294	0.0475047504750475	0.551655165516552	0	0.132613261326133	0.0248024802480248	0.5
0.0476047604760476	0.0399039903990399	0.0605060506050605	0.0495049504950495	0.702570257025703	0.0066006600660066	0.0014001400140014	0.0001000100010001	0.0053005300530053	0.156215621562156	0.063006300630063	0.0476047604760476	0.0506050605060506	0.0313031303130313	0.0505050505050505	0.545054505450545	0	0.133013301330133	0.0259025902590259	1
0.0494049404940494	0.046004600460046	0.0636063606360636	0.0501050105010501	0.715771577157716	0.0069006900690069	0.001000100010001	0.0001000100010001	0.0049004900490049	0.156615661566157	0.0695069506950695	0.0494049404940494	0.052005200520052	0.0346034603460346	0.0511051105110511	0.553755375537554	0	0.133013301330133	0.0261026102610261	2
0.0519051905190519	0.0473047304730473	0.0836083608360836	0.0481048104810481	0.705370537053705	0.0083008300830083	0.0006000600060006	0	0.0053005300530053	0.16011601160116	0.0891089108910891	0.0519051905190519	0.0491049104910491	0.0659065906590659	0.0464046404640464	0.544154415441544	0	0.136213621362136	0.0258025802580258	4
0.0541054105410541	0.0464046404640464	0.225122512251225	0.0579057905790579	0.70957095709571	0.019001900190019	0.0008000800080008	0.0001000100010001	0.0048004800480048	0.160916091609161	0.107310731073107	0.0541054105410541	0.0593059305930593	0.22972297229723	0.0517051705170517	0.550955095509551	0	0.137513751375138	0.0258025802580258	8
