## Supplementary material, code and results for "Comparing two circular distributions: advice for effective implementation of statistical procedures in biology": Power_n1_60_n2_90_its_9999_Dist1_Symm_trimodalvm_Dist2_vm_m1=0-0_m2_0-60_k1=2-2_k2_2-2.csv

tang.conc	levenes	WatsonTwoSamp	Watson.Wheeler	Watson.Williams	Wallraff	Raodispersion	Raopolar	ConcTestDirectional	WatsonLargeSample	Fishers	FishersLarge	MardiaWatsonWheeler	Kuiper	Manova	P.Test.Assym	embed.circaovRfast2	het.circaovRfast2	lr.circaovRfast2	x
0.0491049104910491	0.0414041404140414	0.0553055305530553	0.0459045904590459	0.712271227122712	0.006000600060006	0.0004000400040004	0	0.0038003800380038	0.153315331533153	0.0654065406540654	0.0491049104910491	0.0471047104710471	0.0307030703070307	0.0475047504750475	0.547354735473547	0	0.130513051305131	0.027002700270027	0
0.0515051505150515	0.0407040704070407	0.0601060106010601	0.0505050505050505	0.702770277027703	0.0053005300530053	0.0012001200120012	0	0.0041004100410041	0.163216321632163	0.0662066206620662	0.0515051505150515	0.0513051305130513	0.0324032403240324	0.0503050305030503	0.536553655365537	0	0.138713871387139	0.0263026302630263	10
0.0453045304530453	0.0454045404540454	0.0673067306730673	0.0532053205320532	0.708470847084708	0.0068006800680068	0.0005000500050005	0	0.0049004900490049	0.164316431643164	0.0739073907390739	0.0453045304530453	0.0543054305430543	0.0382038203820382	0.0555055505550555	0.551855185518552	0	0.141714171417142	0.0285028502850285	20
0.0534053405340534	0.0429042904290429	0.0647064706470647	0.0513051305130513	0.712971297129713	0.0068006800680068	0.0007000700070007	0.0001000100010001	0.0043004300430043	0.162716271627163	0.0724072407240724	0.0534053405340534	0.0525052505250525	0.0369036903690369	0.0517051705170517	0.553655365536554	0	0.14021402140214	0.0265026502650265	30
0.0514051405140514	0.0451045104510451	0.0655065506550655	0.05000500050005	0.711871187118712	0.007000700070007	0.001000100010001	0.0002000200020002	0.0048004800480048	0.161616161616162	0.0819081908190819	0.0514051405140514	0.0512051205120512	0.04000400040004	0.051005100510051	0.554555455545555	0	0.139213921392139	0.0279027902790279	40
0.0485048504850485	0.0482048204820482	0.0753075307530753	0.0544054405440544	0.715871587158716	0.0074007400740074	0.0009000900090009	0.0001000100010001	0.0046004600460046	0.165216521652165	0.0829082908290829	0.0485048504850485	0.055005500550055	0.0442044204420442	0.0544054405440544	0.551955195519552	0	0.142214221422142	0.0263026302630263	50
0.0538053805380538	0.0446044604460446	0.0665066506650665	0.0456045604560456	0.70977097709771	0.0069006900690069	0.0011001100110011	0.0002000200020002	0.0058005800580058	0.156415641564156	0.0817081708170817	0.0538053805380538	0.046004600460046	0.0435043504350435	0.0472047204720472	0.542954295429543	0	0.13031303130313	0.0232023202320232	60
