## Supplementary material, code and results for "Comparing two circular distributions: advice for effective implementation of statistical procedures in biology": Power_n1_100_n2_100_its_9999_Dist1_Asymm_bimodalvm_Dist2_vm_m1=0-0_m2_0-0_k1=0-0_k2_0-8.csv

tang.conc	levenes	WatsonTwoSamp	Watson.Wheeler	Watson.Williams	Wallraff	Raodispersion	Raopolar	ConcTestDirectional	WatsonLargeSample	Fishers	FishersLarge	MardiaWatsonWheeler	Kuiper	Manova	P.Test.Assym	embed.circaovRfast2	het.circaovRfast2	lr.circaovRfast2	x
0.0523052305230523	0.044004400440044	0.0576057605760576	0.049004900490049	0.740574057405741	0.0041004100410041	0.0005000500050005	0	0.003000300030003	0.165716571657166	0.0654065406540654	0.0523052305230523	0.0493049304930493	0.0347034703470347	0.0504050405040504	0.585358535853585	0	0.135413541354135	0.0282028202820282	0
0.0479047904790479	0.0503050305030503	0.0934093409340934	0.0784078407840784	0.751875187518752	0.0083008300830083	0.0019001900190019	0.0004000400040004	0.0069006900690069	0.201120112011201	0.0874087408740874	0.0479047904790479	0.0789078907890789	0.0574057405740574	0.0777077707770777	0.614761476147615	0	0.167616761676168	0.0442044204420442	0.25
0.0537053705370537	0.0552055205520552	0.194319431943194	0.172717271727173	0.756275627562756	0.0376037603760376	0.0123012301230123	0.0006000600060006	0.0342034203420342	0.257025702570257	0.128312831283128	0.0537053705370537	0.174417441744174	0.126212621262126	0.179217921792179	0.639463946394639	0	0.227722772277228	0.10951095109511	0.5
0.0711071107110711	0.0651065106510651	0.531853185318532	0.484448444844484	0.747674767476748	0.247424742474247	0.1997199719972	0.0077007700770077	0.268726872687269	0.327632763276328	0.179317931793179	0.0711071107110711	0.486848684868487	0.40954095409541	0.522252225222522	0.67986798679868	0	0.302930293029303	0.324632463246325	1
0.271027102710271	0.0567056705670567	0.934193419341934	0.856185618561856	0.754675467546755	0.745974597459746	0.881588158815882	0.0358035803580358	0.792179217921792	0.349234923492349	0.188918891889189	0.271027102710271	0.857485748574857	0.897589758975898	0.940594059405941	0.708670867086709	0.0025002500250025	0.32993299329933	0.543954395439544	2
0.785678567856786	0.0496049604960496	0.999399939993999	0.946594659465947	0.746974697469747	0.907590759075908	0.997899789978998	0.0631063106310631	0.608960896089609	0.349334933493349	0.191019101910191	0.785678567856786	0.947494749474947	0.998799879987999	0.998499849984999	0.713571357135714	0.054005400540054	0.328032803280328	0.594959495949595	4
0.966296629662966	0.0494049404940494	1	0.965196519651965	0.752775277527753	0.92009200920092	0.999899989999	0.0679067906790679	0.338033803380338	0.348534853485349	0.175017501750175	0.966296629662966	0.965996599659966	1	0.999899989999	0.724072407240724	0.151815181518152	0.325532553255326	0.62026202620262	8
