## Supplementary material, code and results for "Comparing two circular distributions: advice for effective implementation of statistical procedures in biology": Power_n1_100_n2_100_its_9999_Dist1_Axialvm_Dist2_vm_m1=0-0_m2_0-0_k1=0-0_k2_0-8.csv

tang.conc	levenes	WatsonTwoSamp	Watson.Wheeler	Watson.Williams	Wallraff	Raodispersion	Raopolar	ConcTestDirectional	WatsonLargeSample	Fishers	FishersLarge	MardiaWatsonWheeler	Kuiper	Manova	P.Test.Assym	embed.circaovRfast2	het.circaovRfast2	lr.circaovRfast2	x
0.0498049804980498	0.045004500450045	0.0636063606360636	0.0522052205220522	0.747074707470747	0.0046004600460046	0.0007000700070007	0	0.0034003400340034	0.170917091709171	0.0662066206620662	0.0498049804980498	0.053005300530053	0.0366036603660366	0.0543054305430543	0.581658165816582	0	0.142114211421142	0.0276027602760276	0
0.0514051405140514	0.0434043404340434	0.0611061106110611	0.0514051405140514	0.742374237423742	0.0045004500450045	0.0008000800080008	0.0002000200020002	0.0036003600360036	0.174517451745175	0.0677067706770677	0.0514051405140514	0.0521052105210521	0.0351035103510351	0.051005100510051	0.586058605860586	0	0.141314131413141	0.0258025802580258	0.25
0.0535053505350535	0.0399039903990399	0.0575057505750575	0.0488048804880488	0.748074807480748	0.0034003400340034	0.0005000500050005	0	0.0024002400240024	0.16021602160216	0.0631063106310631	0.0535053505350535	0.049004900490049	0.033003300330033	0.0487048704870487	0.578257825782578	0	0.128312831283128	0.0245024502450245	0.5
0.115311531153115	0.047004700470047	0.0722072207220722	0.0499049904990499	0.740574057405741	0.0047004700470047	0.0013001300130013	0.0001000100010001	0.0034003400340034	0.169416941694169	0.0669066906690669	0.115311531153115	0.0508050805080508	0.0461046104610461	0.0501050105010501	0.586758675867587	0	0.137413741374137	0.0258025802580258	1
0.520652065206521	0.0448044804480448	0.236523652365237	0.059005900590059	0.737473747374737	0.0092009200920092	0.0004000400040004	0.0001000100010001	0.0041004100410041	0.195219521952195	0.0661066106610661	0.520652065206521	0.0596059605960596	0.201520152015202	0.0529052905290529	0.573557355735574	0	0.138613861386139	0.0274027402740274	2
0.805880588058806	0.0479047904790479	0.933293329332933	0.0826082608260826	0.73967396739674	0.0227022702270227	0.0002000200020002	0.0001000100010001	0.0069006900690069	0.222622262226223	0.0653065306530653	0.805880588058806	0.0838083808380838	0.843984398439844	0.0527052705270527	0.579357935793579	0	0.126612661266127	0.0294029402940294	4
0.893589358935894	0.0495049504950495	1	0.106610661066107	0.741074107410741	0.0387038703870387	0.0005000500050005	0.0001000100010001	0.0082008200820082	0.258225822582258	0.0577057705770577	0.893589358935894	0.108710871087109	0.999099909990999	0.0498049804980498	0.571957195719572	0	0.122012201220122	0.0307030703070307	8
