## Supplementary material, code and results for "Comparing two circular distributions: advice for effective implementation of statistical procedures in biology": Power_n1_100_n2_100_its_9999_Dist1_Axialvm_Dist2_vm_m1=0-0_m2_0-90_k1=2-2_k2_2-2.csv

tang.conc	levenes	WatsonTwoSamp	Watson.Wheeler	Watson.Williams	Wallraff	Raodispersion	Raopolar	ConcTestDirectional	WatsonLargeSample	Fishers	FishersLarge	MardiaWatsonWheeler	Kuiper	Manova	P.Test.Assym	embed.circaovRfast2	het.circaovRfast2	lr.circaovRfast2	x
0.541954195419542	0.0488048804880488	0.0606060606060606	0.0506050605060506	0.733673367336734	0.0136013601360136	0.0008000800080008	0	0.0054005400540054	0.217221722172217	0.0687068706870687	0.541954195419542	0.0517051705170517	0.0365036503650365	0.0516051605160516	0.568256825682568	0	0.132413241324132	0.0276027602760276	0
0.538453845384538	0.0509050905090509	0.0849084908490849	0.0561056105610561	0.73977397739774	0.013001300130013	0.0001000100010001	0	0.0051005100510051	0.222222222222222	0.0655065506550655	0.538453845384538	0.0569056905690569	0.0617061706170617	0.0553055305530553	0.578957895789579	0	0.135613561356136	0.0281028102810281	15
0.537653765376538	0.0481048104810481	0.212221222122212	0.0607060706070607	0.746074607460746	0.0124012401240124	0.0004000400040004	0.0001000100010001	0.005000500050005	0.214021402140214	0.0638063806380638	0.537653765376538	0.0615061506150615	0.194319431943194	0.0533053305330533	0.578757875787579	0	0.131113111311131	0.0301030103010301	30
0.536953695369537	0.0449044904490449	0.523852385238524	0.0654065406540654	0.744274427442744	0.0138013801380138	0.0003000300030003	0.0004000400040004	0.0053005300530053	0.225322532253225	0.0634063406340634	0.536953695369537	0.0665066506650665	0.459145914591459	0.0509050905090509	0.586058605860586	0	0.137013701370137	0.0271027102710271	45
0.541754175417542	0.0476047604760476	0.80988098809881	0.0739073907390739	0.746674667466747	0.0117011701170117	0.0009000900090009	0.0003000300030003	0.0064006400640064	0.220822082208221	0.062006200620062	0.541754175417542	0.0749074907490749	0.708370837083708	0.0509050905090509	0.583058305830583	0	0.131013101310131	0.0298029802980298	60
0.543154315431543	0.0429042904290429	0.929092909290929	0.0829082908290829	0.753075307530753	0.0125012501250125	0.0004000400040004	0.0001000100010001	0.0053005300530053	0.216621662166217	0.058005800580058	0.543154315431543	0.0833083308330833	0.842684268426843	0.0483048304830483	0.585658565856586	0	0.127712771277128	0.0285028502850285	75
0.546254625462546	0.044004400440044	0.954495449544954	0.0817081708170817	0.754375437543754	0.0126012601260126	0.0007000700070007	0	0.005000500050005	0.214521452145215	0.0598059805980598	0.546254625462546	0.0826082608260826	0.877987798779878	0.0502050205020502	0.59015901590159	0	0.128412841284128	0.0278027802780278	90
