## Supplementary material, code and results for "Comparing two circular distributions: advice for effective implementation of statistical procedures in biology": Power_n1_150_n2_150_its_9999_Dist1_asymm_trimodalvm_Dist2_vm_m1=0-0_m2_0-0_k1=0-0_k2_0-8.csv

tang.conc	levenes	WatsonTwoSamp	Watson.Wheeler	Watson.Williams	Wallraff	Raodispersion	Raopolar	ConcTestDirectional	WatsonLargeSample	Fishers	FishersLarge	MardiaWatsonWheeler	Kuiper	Manova	P.Test.Assym	embed.circaovRfast2	het.circaovRfast2	lr.circaovRfast2	x
0.0506050605060506	0.0469046904690469	0.0606060606060606	0.0511051105110511	0.781478147814782	0.0035003500350035	0.0003000300030003	0	0.0024002400240024	0.159015901590159	0.0501050105010501	0.0506050605060506	0.0514051405140514	0.0351035103510351	0.0513051305130513	0.623062306230623	0	0.133013301330133	0.0265026502650265	0
0.0455045504550455	0.0457045704570457	0.0684068406840684	0.0599059905990599	0.788678867886789	0.0053005300530053	0.0006000600060006	0.0001000100010001	0.0043004300430043	0.176417641764176	0.06000600060006	0.0455045504550455	0.0605060506050605	0.0408040804080408	0.0605060506050605	0.640564056405641	0	0.147614761476148	0.0304030403040304	0.25
0.0477047704770477	0.0395039503950395	0.0908090809080908	0.0785078507850785	0.781578157815782	0.0092009200920092	0.0027002700270027	0.0001000100010001	0.0092009200920092	0.195819581958196	0.0655065506550655	0.0477047704770477	0.0792079207920792	0.0521052105210521	0.0783078307830783	0.63956395639564	0	0.164916491649165	0.046004600460046	0.5
0.0612061206120612	0.0504050405040504	0.19041904190419	0.164816481648165	0.790879087908791	0.0366036603660366	0.0118011801180118	0.0004000400040004	0.0329032903290329	0.253925392539254	0.0975097509750975	0.0612061206120612	0.166216621662166	0.120812081208121	0.173117311731173	0.68026802680268	0	0.226222622262226	0.104410441044104	1
0.117911791179118	0.052005200520052	0.437743774377438	0.362936293629363	0.791279127912791	0.154515451545155	0.0843084308430843	0.0013001300130013	0.152015201520152	0.315531553155316	0.142514251425143	0.117911791179118	0.364436443644364	0.322632263226323	0.39013901390139	0.6997699769977	0	0.291329132913291	0.248224822482248	2
0.268026802680268	0.0494049404940494	0.752875287528753	0.506950695069507	0.791979197919792	0.347934793479348	0.249424942494249	0.0032003200320032	0.314331433143314	0.334033403340334	0.158515851585159	0.268026802680268	0.508850885088509	0.704370437043704	0.587558755875588	0.717471747174718	0	0.308830883088309	0.359335933593359	4
0.32963296329633	0.0461046104610461	0.972797279727973	0.556855685568557	0.788278827882788	0.5004500450045	0.368836883688369	0.0039003900390039	0.403640364036404	0.333133313331333	0.163216321632163	0.32963296329633	0.558155815581558	0.967796779677968	0.677467746774677	0.722872287228723	0	0.313131313131313	0.399139913991399	8
