## Supplementary material, code and results for "Comparing two circular distributions: advice for effective implementation of statistical procedures in biology": Power_n1_150_n2_150_its_9999_Dist1_asymm_trimodalvm_Dist2_vm_m1=0-0_m2_0-60_k1=2-2_k2_2-2.csv

tang.conc	levenes	WatsonTwoSamp	Watson.Wheeler	Watson.Williams	Wallraff	Raodispersion	Raopolar	ConcTestDirectional	WatsonLargeSample	Fishers	FishersLarge	MardiaWatsonWheeler	Kuiper	Manova	P.Test.Assym	embed.circaovRfast2	het.circaovRfast2	lr.circaovRfast2	x
0.124712471247125	0.0503050305030503	0.0618061806180618	0.0513051305130513	0.369436943694369	0.039003900390039	0.0229022902290229	0.0059005900590059	0.0313031303130313	0.0796079607960796	0.0487048704870487	0.124712471247125	0.0517051705170517	0.0344034403440344	0.0513051305130513	0.261126112611261	0	0.0632063206320632	0.058005800580058	0
0.129212921292129	0.0586058605860586	0.0709070907090709	0.0577057705770577	0.393739373937394	0.0462046204620462	0.0271027102710271	0.008000800080008	0.0366036603660366	0.0976097609760976	0.0675067506750675	0.129212921292129	0.0584058405840584	0.0414041404140414	0.0612061206120612	0.286228622862286	0	0.0778077807780778	0.0705070507050705	10
0.133613361336134	0.0937093709370937	0.0929092909290929	0.0725072507250725	0.461446144614461	0.0413041304130413	0.025002500250025	0.0083008300830083	0.033003300330033	0.143014301430143	0.112911291129113	0.133613361336134	0.0731073107310731	0.0618061806180618	0.084008400840084	0.358735873587359	0	0.118311831183118	0.107410741074107	20
0.122212221222122	0.12981298129813	0.132813281328133	0.0923092309230923	0.548254825482548	0.0357035703570357	0.0226022602260226	0.0093009300930093	0.0291029102910291	0.207320732073207	0.183518351835184	0.122212221222122	0.0933093309330933	0.0998099809980998	0.119411941194119	0.44044404440444	0	0.177517751775178	0.160816081608161	30
0.128412841284128	0.185018501850185	0.203920392039204	0.13041304130413	0.65016501650165	0.0404040404040404	0.0233023302330233	0.0111011101110111	0.0325032503250325	0.295029502950295	0.269226922692269	0.128412841284128	0.131213121312131	0.172117211721172	0.17991799179918	0.555055505550555	0	0.255525552555256	0.238523852385239	40
0.134513451345135	0.258025802580258	0.317331733173317	0.197819781978198	0.750775077507751	0.0387038703870387	0.0238023802380238	0.0105010501050105	0.0308030803080308	0.400840084008401	0.36973697369737	0.134513451345135	0.199219921992199	0.288328832883288	0.264526452645265	0.668166816681668	0	0.362536253625363	0.337933793379338	50
0.133213321332133	0.344934493449345	0.445544554455446	0.283828382838284	0.828582858285829	0.0404040404040404	0.0238023802380238	0.0091009100910091	0.0311031103110311	0.508350835083508	0.45014501450145	0.133213321332133	0.285328532853285	0.421342134213421	0.364236423642364	0.764476447644765	0	0.468346834683468	0.44004400440044	60
