## Supplementary material, code and results for "Comparing two circular distributions: advice for effective implementation of statistical procedures in biology": Power_n1_150_n2_150_its_9999_Dist1_Symm_trimodalvm_Dist2_vm_m1=0-0_m2_0-0_k1=0-0_k2_0-8.csv

tang.conc	levenes	WatsonTwoSamp	Watson.Wheeler	Watson.Williams	Wallraff	Raodispersion	Raopolar	ConcTestDirectional	WatsonLargeSample	Fishers	FishersLarge	MardiaWatsonWheeler	Kuiper	Manova	P.Test.Assym	embed.circaovRfast2	het.circaovRfast2	lr.circaovRfast2	x
0.0517051705170517	0.0442044204420442	0.0542054205420542	0.0463046304630463	0.784078407840784	0.0025002500250025	0.0002000200020002	0.0001000100010001	0.0019001900190019	0.160516051605161	0.0488048804880488	0.0517051705170517	0.0472047204720472	0.0268026802680268	0.0477047704770477	0.628762876287629	0	0.134313431343134	0.0227022702270227	0
0.0506050605060506	0.0452045204520452	0.0574057405740574	0.0492049204920492	0.777577757775778	0.003000300030003	0.0004000400040004	0	0.0029002900290029	0.164816481648165	0.0507050705070507	0.0506050605060506	0.0499049904990499	0.0293029302930293	0.0487048704870487	0.620862086208621	0	0.135013501350135	0.0249024902490249	0.25
0.0487048704870487	0.0463046304630463	0.0585058505850585	0.0498049804980498	0.778877887788779	0.0047004700470047	0.0006000600060006	0	0.004000400040004	0.158615861586159	0.0467046704670467	0.0487048704870487	0.0507050705070507	0.0319031903190319	0.0507050705070507	0.617061706170617	0	0.131713171317132	0.0248024802480248	0.5
0.0466046604660466	0.0469046904690469	0.0619061906190619	0.051005100510051	0.786578657865787	0.0047004700470047	0.0005000500050005	0	0.0031003100310031	0.167316731673167	0.048004800480048	0.0466046604660466	0.0514051405140514	0.0342034203420342	0.0516051605160516	0.628762876287629	0	0.136913691369137	0.0273027302730273	1
0.0487048704870487	0.0439043904390439	0.0614061406140614	0.0487048704870487	0.785478547854785	0.0033003300330033	0.0002000200020002	0.0001000100010001	0.0021002100210021	0.167916791679168	0.0552055205520552	0.0487048704870487	0.0492049204920492	0.0375037503750375	0.0486048604860486	0.635663566356636	0	0.137413741374137	0.0226022602260226	2
0.0531053105310531	0.0524052405240524	0.12971297129713	0.0501050105010501	0.786878687868787	0.007000700070007	0.0005000500050005	0	0.0027002700270027	0.15981598159816	0.0873087308730873	0.0531053105310531	0.0508050805080508	0.128912891289129	0.0504050405040504	0.625862586258626	0	0.132813281328133	0.0257025702570257	4
0.0559055905590559	0.0705070507050705	0.679167916791679	0.0601060106010601	0.778377837783778	0.0226022602260226	0.0006000600060006	0	0.0037003700370037	0.162916291629163	0.11041104110411	0.0559055905590559	0.0605060506050605	0.595359535953595	0.0538053805380538	0.624462446244624	0	0.135213521352135	0.029002900290029	8
