## Supplementary material, code and results for "Comparing two circular distributions: advice for effective implementation of statistical procedures in biology": Power_n1_150_n2_150_its_9999_Dist1_Symm_trimodalvm_Dist2_vm_m1=0-0_m2_0-60_k1=2-2_k2_2-2.csv

tang.conc	levenes	WatsonTwoSamp	Watson.Wheeler	Watson.Williams	Wallraff	Raodispersion	Raopolar	ConcTestDirectional	WatsonLargeSample	Fishers	FishersLarge	MardiaWatsonWheeler	Kuiper	Manova	P.Test.Assym	embed.circaovRfast2	het.circaovRfast2	lr.circaovRfast2	x
0.0537053705370537	0.0451045104510451	0.0582058205820582	0.0486048604860486	0.784878487848785	0.0048004800480048	0.0003000300030003	0	0.0029002900290029	0.165616561656166	0.0532053205320532	0.0537053705370537	0.0491049104910491	0.0331033103310331	0.0499049904990499	0.625562556255626	0	0.136213621362136	0.0271027102710271	0
0.0545054505450545	0.0453045304530453	0.0566056605660566	0.0467046704670467	0.785378537853785	0.0039003900390039	0.0003000300030003	0	0.0025002500250025	0.158315831583158	0.0456045604560456	0.0545054505450545	0.047004700470047	0.0322032203220322	0.0478047804780478	0.62036203620362	0	0.128912891289129	0.0256025602560256	10
0.052005200520052	0.0423042304230423	0.0636063606360636	0.0509050905090509	0.79007900790079	0.0056005600560056	0.0005000500050005	0.0001000100010001	0.0037003700370037	0.159015901590159	0.0558055805580558	0.052005200520052	0.0512051205120512	0.0379037903790379	0.0494049404940494	0.638863886388639	0	0.132713271327133	0.0244024402440244	20
0.0503050305030503	0.0489048904890489	0.0699069906990699	0.0499049904990499	0.789178917891789	0.004000400040004	0.0003000300030003	0	0.0025002500250025	0.172917291729173	0.0684068406840684	0.0503050305030503	0.0505050505050505	0.0463046304630463	0.0513051305130513	0.627662766276628	0	0.144014401440144	0.0285028502850285	30
0.052005200520052	0.0482048204820482	0.0782078207820782	0.0525052505250525	0.786178617861786	0.0071007100710071	0.0006000600060006	0.0001000100010001	0.0042004200420042	0.167516751675168	0.074007400740074	0.052005200520052	0.0536053605360536	0.0552055205520552	0.0515051505150515	0.62996299629963	0	0.13981398139814	0.0261026102610261	40
0.0526052605260526	0.0526052605260526	0.0809080908090809	0.0516051605160516	0.779177917791779	0.0048004800480048	0.0004000400040004	0	0.0038003800380038	0.161116111611161	0.0753075307530753	0.0526052605260526	0.0526052605260526	0.0603060306030603	0.0504050405040504	0.625662566256626	0	0.132113211321132	0.0261026102610261	50
0.0537053705370537	0.0531053105310531	0.0824082408240824	0.0492049204920492	0.788378837883788	0.0043004300430043	0.0007000700070007	0	0.0033003300330033	0.16021602160216	0.0786078607860786	0.0537053705370537	0.0493049304930493	0.0641064106410641	0.051005100510051	0.628462846284628	0	0.133413341334133	0.0293029302930293	60
