## Supplementary material, code and results for "Comparing two circular distributions: advice for effective implementation of statistical procedures in biology": Power_vm_vmaxial_n1_10_n2_100_its_9999_Dist1_vm_Dist2_vm_m1=0-0_m2_0-0_k1=0-8_k2_0-8.csv

tang.conc	levenes	WatsonTwoSamp	Watson.Wheeler	Watson.Williams	Wallraff	Raodispersion	Raopolar	ConcTestDirectional	WatsonLargeSample	Fishers	FishersLarge	MardiaWatsonWheeler	Kuiper	Manova	P.Test.Assym	embed.circaovRfast2	het.circaovRfast2	lr.circaovRfast2	x
0.0533053305330533	0.0634063406340634	0.0524052405240524	0.044004400440044	0.606060606060606	0.0567056705670567	0.0214021402140214	0	0.0237023702370237	0.160616061606161	0.0923092309230923	0.0533053305330533	0.0457045704570457	0.0255025502550255	0.0468046804680468	0.381138113811381	0	0.138313831383138	0.0066006600660066	0
0.0581058105810581	0.0462046204620462	0.0724072407240724	0.0621062106210621	0.615861586158616	0.0754075407540754	0.0314031403140314	0.0001000100010001	0.0362036203620362	0.176017601760176	0.108210821082108	0.0581058105810581	0.0633063306330633	0.0357035703570357	0.0613061306130613	0.408140814081408	0	0.154015401540154	0.0095009500950095	0.25
0.0678067806780678	0.0672067206720672	0.138813881388139	0.124512451245125	0.62946294629463	0.155315531553155	0.0769076907690769	0.0002000200020002	0.0843084308430843	0.215021502150215	0.162316231623162	0.0678067806780678	0.126312631263126	0.0743074307430743	0.126512651265127	0.438843884388439	0	0.191219121912191	0.0156015601560156	0.5
0.115811581158116	0.158315831583158	0.34983498349835	0.325732573257326	0.672967296729673	0.426242624262426	0.267826782678268	0.0003000300030003	0.283028302830283	0.288028802880288	0.299029902990299	0.115811581158116	0.330633063306331	0.213821382138214	0.336433643364336	0.531353135313531	0	0.26022602260226	0.0369036903690369	1
0.317731773177318	0.277027702770277	0.704270427042704	0.66956695669567	0.663066306630663	0.824182418241824	0.779177917791779	0.0016001600160016	0.591559155915592	0.360936093609361	0.437743774377438	0.317731773177318	0.675567556755676	0.529252925292529	0.754275427542754	0.565256525652565	0	0.288928892889289	0.0716071607160716	2
0.456945694569457	0.29032903290329	0.825382538253825	0.783278327832783	0.621762176217622	0.913791379137914	0.994899489948995	0.0009000900090009	0.146214621462146	0.404740474047405	0.471747174717472	0.456945694569457	0.787578757875788	0.678167816781678	0.962596259625963	0.541554155415542	0	0.266026602660266	0.0808080808080808	4
0.472047204720472	0.288328832883288	0.831383138313831	0.785978597859786	0.571457145714571	0.911491149114911	1	0.0023002300230023	0.0008000800080008	0.451345134513451	0.474447444744474	0.472047204720472	0.791779177917792	0.695369536953695	0.991899189918992	0.504950495049505	0	0.258425842584258	0.0725072507250725	8
