## Supplementary material, code and results for "Comparing two circular distributions: advice for effective implementation of statistical procedures in biology": Power_vm_vmaxial_n1_20_n2_60_its_9999_Dist1_vm_Dist2_vm_m1=0-0_m2_0-0_k1=0-8_k2_0-8.csv

tang.conc	levenes	WatsonTwoSamp	Watson.Wheeler	Watson.Williams	Wallraff	Raodispersion	Raopolar	ConcTestDirectional	WatsonLargeSample	Fishers	FishersLarge	MardiaWatsonWheeler	Kuiper	Manova	P.Test.Assym	embed.circaovRfast2	het.circaovRfast2	lr.circaovRfast2	x
0.0518051805180518	0.0426042604260426	0.0592059205920592	0.0488048804880488	0.611661166116612	0.0191019101910191	0.0053005300530053	0	0.0137013701370137	0.141614161416142	0.0677067706770677	0.0518051805180518	0.0502050205020502	0.0296029602960296	0.0495049504950495	0.436143614361436	0	0.14001400140014	0.0217021702170217	0
0.0525052505250525	0.0543054305430543	0.0917091709170917	0.0797079707970797	0.631263126312631	0.0433043304330433	0.0127012701270127	0.0001000100010001	0.0321032103210321	0.167916791679168	0.0995099509950995	0.0525052505250525	0.0825082508250825	0.0495049504950495	0.0825082508250825	0.472147214721472	0	0.162216221622162	0.0289028902890289	0.25
0.0593059305930593	0.118211821182118	0.208020802080208	0.186118611861186	0.65016501650165	0.128412841284128	0.0502050205020502	0.0006000600060006	0.104910491049105	0.232823282328233	0.160616061606161	0.0593059305930593	0.191519151915192	0.127012701270127	0.197019701970197	0.522352235223522	0	0.226022602260226	0.0552055205520552	0.5
0.125012501250125	0.313631363136314	0.56965696569657	0.535053505350535	0.663566356635664	0.519451945194519	0.360636063606361	0.0011001100110011	0.49034903490349	0.319131913191319	0.27952795279528	0.125012501250125	0.543054305430543	0.421042104210421	0.573957395739574	0.585458545854585	0.0005000500050005	0.291629162916292	0.14981498149815	1
0.384338433843384	0.5002500250025	0.918791879187919	0.874287428742874	0.638863886388639	0.92979297929793	0.95989598959896	0.001000100010001	0.511151115111511	0.371137113711371	0.336133613361336	0.384338433843384	0.878387838783878	0.856185618561856	0.958495849584958	0.591159115911591	0.0247024702470247	0.293429342934293	0.360536053605361	2
0.501650165016502	0.515751575157516	0.971897189718972	0.931593159315932	0.588658865886589	0.968496849684969	1	0.0009000900090009	0.0055005500550055	0.415641564156416	0.342434243424342	0.501650165016502	0.933593359335934	0.963096309630963	0.999699969997	0.554555455545555	0.26012601260126	0.275527552755276	0.431943194319432	4
0.517551755175518	0.520952095209521	0.971497149714971	0.930593059305931	0.538653865386539	0.969096909690969	1	0.001000100010001	0	0.453445344534453	0.335633563356336	0.517551755175518	0.932493249324932	0.962796279627963	1	0.512051205120512	0.423242324232423	0.25992599259926	0.425442544254425	8
