## Supplementary material, code and results for "Comparing two circular distributions: advice for effective implementation of statistical procedures in biology": Power_vm_vmaxial_n1_50_n2_100_its_9999_Dist1_vm_Dist2_vm_m1=0-0_m2_0-0_k1=0-8_k2_0-8.csv

tang.conc	levenes	WatsonTwoSamp	Watson.Wheeler	Watson.Williams	Wallraff	Raodispersion	Raopolar	ConcTestDirectional	WatsonLargeSample	Fishers	FishersLarge	MardiaWatsonWheeler	Kuiper	Manova	P.Test.Assym	embed.circaovRfast2	het.circaovRfast2	lr.circaovRfast2	x
0.0516051605160516	0.0432043204320432	0.0559055905590559	0.0463046304630463	0.708270827082708	0.0103010301030103	0.0008000800080008	0.0001000100010001	0.0074007400740074	0.151415141514151	0.0576057605760576	0.0516051605160516	0.0471047104710471	0.0284028402840284	0.0484048404840484	0.537453745374537	0	0.139013901390139	0.0251025102510251	0
0.0526052605260526	0.115511551155116	0.147214721472147	0.132213221322132	0.725172517251725	0.0521052105210521	0.0103010301030103	0.0001000100010001	0.0477047704770477	0.197019701970197	0.1003100310031	0.0526052605260526	0.134413441344134	0.0796079607960796	0.133513351335134	0.59005900590059	0	0.192019201920192	0.052005200520052	0.25
0.0669066906690669	0.360836083608361	0.415641564156416	0.386538653865387	0.726172617261726	0.263926392639264	0.105710571057106	0.0003000300030003	0.257525752575258	0.280728072807281	0.192619261926193	0.0669066906690669	0.39033903390339	0.264826482648265	0.4001400140014	0.635363536353635	0	0.271627162716272	0.147414741474147	0.5
0.183018301830183	0.79017901790179	0.911391139113911	0.886688668866887	0.720972097209721	0.883688368836884	0.801480148014801	0.0012001200120012	0.716971697169717	0.34013401340134	0.263126312631263	0.183018301830183	0.888288828882888	0.816181618161816	0.923492349234924	0.670567056705671	0.0029002900290029	0.30983098309831	0.434543454345435	1
0.496949694969497	0.906890689068907	0.999699969997	0.997099709970997	0.694769476947695	0.999099909990999	0.999899989999	0.0005000500050005	0.0089008900890089	0.373537353735374	0.26012601260126	0.496949694969497	0.997199719971997	0.999299929992999	1	0.667366736673667	0.443644364436444	0.299429942994299	0.567556755675568	2
0.574657465746575	0.918291829182918	1	0.999599959996	0.634563456345635	0.999899989999	1	0.0004000400040004	0	0.412541254125413	0.256325632563256	0.574657465746575	0.999699969997	1	1	0.615461546154615	0.865386538653865	0.274627462746275	0.555155515551555	4
0.587758775877588	0.918291829182918	0.999899989999	0.999299929992999	0.586458645864587	0.999799979998	1	0.0001000100010001	0	0.453845384538454	0.261526152615262	0.587758775877588	0.999299929992999	0.999899989999	1	0.567656765676568	0.93029302930293	0.251725172517252	0.52045204520452	8
