## Supplementary material, code and results for "Comparing two circular distributions: advice for effective implementation of statistical procedures in biology": Type_1_error_n1_20_n2_20_its_9999_Dist1_Axialvm_Dist2_vm_m1=0-0_m2_0-0_k1=0-8_k2_0-8.csv

tang.conc	levenes	WatsonTwoSamp	Watson.Wheeler	Watson.Williams	Wallraff	Raodispersion	Raopolar	ConcTestDirectional	WatsonLargeSample	Fishers	FishersLarge	MardiaWatsonWheeler	Kuiper	Manova	P.Test.Assym	embed.circaovRfast2	het.circaovRfast2	lr.circaovRfast2	x
0.0527052705270527	0.0364036403640364	0.0638063806380638	0.0531053105310531	0.524252425242524	0.0072007200720072	0.0042004200420042	0.0002000200020002	0.0025002500250025	0.198219821982198	0.0276027602760276	0.0527052705270527	0.0571057105710571	0.0087008700870087	0.0567056705670567	0.376337633763376	0.0001000100010001	0.141714171417142	0.0297029702970297	0
0.0512051205120512	0.0323032303230323	0.0566056605660566	0.0462046204620462	0.53005300530053	0.0044004400440044	0.0033003300330033	0.0002000200020002	0.0016001600160016	0.191619161916192	0.0274027402740274	0.0512051205120512	0.0505050505050505	0.0068006800680068	0.0519051905190519	0.376337633763376	0	0.137013701370137	0.0254025402540254	0.25
0.0528052805280528	0.032003200320032	0.0579057905790579	0.0491049104910491	0.526052605260526	0.006000600060006	0.0039003900390039	0.0001000100010001	0.0028002800280028	0.199419941994199	0.0247024702470247	0.0528052805280528	0.0527052705270527	0.0077007700770077	0.0554055405540554	0.376737673767377	0	0.144414441444144	0.0291029102910291	0.5
0.0774077407740774	0.036003600360036	0.0567056705670567	0.0457045704570457	0.522852285228523	0.0068006800680068	0.0042004200420042	0	0.003000300030003	0.1999199919992	0.0247024702470247	0.0774077407740774	0.0496049604960496	0.0087008700870087	0.0506050605060506	0.372637263726373	0	0.13961396139614	0.0267026702670267	1
0.257625762576258	0.0421042104210421	0.0604060406040604	0.0483048304830483	0.515151515151515	0.0148014801480148	0.0042004200420042	0.0002000200020002	0.0049004900490049	0.235323532353235	0.0256025602560256	0.257625762576258	0.0523052305230523	0.0085008500850085	0.0527052705270527	0.366536653665367	0	0.138813881388139	0.028002800280028	2
0.481548154815482	0.0441044104410441	0.0574057405740574	0.047004700470047	0.499149914991499	0.0377037703770377	0.0022002200220022	0.0001000100010001	0.008000800080008	0.309230923092309	0.0248024802480248	0.481548154815482	0.0519051905190519	0.0074007400740074	0.053005300530053	0.356635663566357	0.0002000200020002	0.129412941294129	0.028002800280028	4
0.572857285728573	0.0468046804680468	0.056005600560056	0.0476047604760476	0.454645464546455	0.0569056905690569	0.0029002900290029	0.0001000100010001	0.0134013401340134	0.381138113811381	0.0233023302330233	0.572857285728573	0.051005100510051	0.0077007700770077	0.0529052905290529	0.336033603360336	0.0006000600060006	0.13041304130413	0.0253025302530253	8
