## Supplementary material, code and results for "Comparing two circular distributions: advice for effective implementation of statistical procedures in biology": Type_1_error_n1_20_n2_100_its_9999_Dist1_Asymm_bimodalvm_Dist2_vm_m1=0-0_m2_0-0_k1=0-8_k2_0-8.csv

tang.conc	levenes	WatsonTwoSamp	Watson.Wheeler	Watson.Williams	Wallraff	Raodispersion	Raopolar	ConcTestDirectional	WatsonLargeSample	Fishers	FishersLarge	MardiaWatsonWheeler	Kuiper	Manova	P.Test.Assym	embed.circaovRfast2	het.circaovRfast2	lr.circaovRfast2	x
0.0508050805080508	0.0514051405140514	0.0587058705870587	0.0477047704770477	0.647664766476648	0.039003900390039	0.0046004600460046	0	0.0267026702670267	0.137313731373137	0.0264026402640264	0.0508050805080508	0.0491049104910491	0.0288028802880288	0.048004800480048	0.458245824582458	0	0.141914191419142	0.0181018101810181	0
0.057005700570057	0.0521052105210521	0.06000600060006	0.0497049704970497	0.586458645864587	0.0369036903690369	0.0064006400640064	0.0001000100010001	0.0256025602560256	0.134013401340134	0.0278027802780278	0.057005700570057	0.0504050405040504	0.0279027902790279	0.0538053805380538	0.414441444144414	0	0.136613661366137	0.0247024702470247	0.25
0.0569056905690569	0.0539053905390539	0.0586058605860586	0.0483048304830483	0.454845484548455	0.0403040304030403	0.0141014101410141	0.0009000900090009	0.0318031803180318	0.121512151215122	0.0238023802380238	0.0569056905690569	0.0498049804980498	0.0305030503050305	0.0493049304930493	0.325132513251325	0	0.121212121212121	0.037003700370037	0.5
0.0701070107010701	0.0491049104910491	0.0563056305630563	0.046004600460046	0.262926292629263	0.0384038403840384	0.033003300330033	0.0053005300530053	0.0241024102410241	0.0963096309630963	0.0248024802480248	0.0701070107010701	0.0473047304730473	0.0259025902590259	0.0476047604760476	0.194819481948195	0.0001000100010001	0.0934093409340934	0.0571057105710571	1
0.117311731173117	0.0516051605160516	0.0622062206220622	0.0504050405040504	0.155615561556156	0.0562056205620562	0.0575057505750575	0.0146014601460146	0.0189018901890189	0.100510051005101	0.0272027202720272	0.117311731173117	0.0518051805180518	0.0295029502950295	0.0522052205220522	0.129112911291129	0.0027002700270027	0.101410141014101	0.0768076807680768	2
0.187018701870187	0.0504050405040504	0.0571057105710571	0.0457045704570457	0.137613761376138	0.0861086108610861	0.0556055605560556	0.0132013201320132	0.0059005900590059	0.136213621362136	0.0261026102610261	0.187018701870187	0.0471047104710471	0.0279027902790279	0.0485048504850485	0.122312231223122	0.009000900090009	0.118811881188119	0.0939093909390939	4
0.284028402840284	0.0477047704770477	0.0606060606060606	0.051005100510051	0.146214621462146	0.134313431343134	0.0468046804680468	0.013001300130013	0.0005000500050005	0.184418441844184	0.027002700270027	0.284028402840284	0.053005300530053	0.0304030403040304	0.0531053105310531	0.133313331333133	0.0168016801680168	0.139013901390139	0.114911491149115	8
