## Supplementary material, code and results for "Comparing two circular distributions: advice for effective implementation of statistical procedures in biology": Type_1_error_n1_20_n2_100_its_9999_Dist1_Axialvm_Dist2_vm_m1=0-0_m2_0-0_k1=0-8_k2_0-8.csv

tang.conc	levenes	WatsonTwoSamp	Watson.Wheeler	Watson.Williams	Wallraff	Raodispersion	Raopolar	ConcTestDirectional	WatsonLargeSample	Fishers	FishersLarge	MardiaWatsonWheeler	Kuiper	Manova	P.Test.Assym	embed.circaovRfast2	het.circaovRfast2	lr.circaovRfast2	x
0.0507050705070507	0.0491049104910491	0.0609060906090609	0.0503050305030503	0.66006600660066	0.0335033503350335	0.0043004300430043	0.0001000100010001	0.0226022602260226	0.138713871387139	0.026002600260026	0.0507050705070507	0.0516051605160516	0.0314031403140314	0.0518051805180518	0.473247324732473	0	0.141214121412141	0.0178017801780178	0
0.0508050805080508	0.0487048704870487	0.0598059805980598	0.051005100510051	0.652965296529653	0.0351035103510351	0.005000500050005	0	0.0263026302630263	0.131913191319132	0.027002700270027	0.0508050805080508	0.0517051705170517	0.0281028102810281	0.0505050505050505	0.46994699469947	0	0.135913591359136	0.0179017901790179	0.25
0.057005700570057	0.0514051405140514	0.0586058605860586	0.0494049404940494	0.657465746574658	0.0351035103510351	0.0036003600360036	0	0.0243024302430243	0.13021302130213	0.0263026302630263	0.057005700570057	0.0503050305030503	0.0275027502750275	0.0518051805180518	0.464446444644464	0	0.137213721372137	0.0176017601760176	0.5
0.101510151015102	0.047004700470047	0.0568056805680568	0.0477047704770477	0.655365536553655	0.0343034303430343	0.0052005200520052	0.0001000100010001	0.0252025202520252	0.13961396139614	0.0267026702670267	0.101510151015102	0.0492049204920492	0.0278027802780278	0.0506050605060506	0.463346334633463	0	0.132413241324132	0.0174017401740174	1
0.342234223422342	0.0471047104710471	0.0586058605860586	0.0489048904890489	0.646764676467647	0.0481048104810481	0.004000400040004	0	0.0287028702870287	0.178317831783178	0.0251025102510251	0.342234223422342	0.0501050105010501	0.0276027602760276	0.0497049704970497	0.454145414541454	0	0.137213721372137	0.0171017101710171	2
0.55995599559956	0.0465046504650465	0.0615061506150615	0.0489048904890489	0.616261626162616	0.0666066606660666	0.0029002900290029	0.0002000200020002	0.0366036603660366	0.259225922592259	0.026002600260026	0.55995599559956	0.0507050705070507	0.0295029502950295	0.0519051905190519	0.422942294229423	0	0.127712771277128	0.0216021602160216	4
0.631863186318632	0.0463046304630463	0.0612061206120612	0.0509050905090509	0.572557255725573	0.0789078907890789	0.0034003400340034	0	0.0408040804080408	0.35023502350235	0.0254025402540254	0.631863186318632	0.0523052305230523	0.0288028802880288	0.0535053505350535	0.4001400140014	0	0.124812481248125	0.024002400240024	8
