## Supplementary material, code and results for "Comparing two circular distributions: advice for effective implementation of statistical procedures in biology": Type_1_error_n1_30_n2_30_its_9999_Dist1_asymm_trimodalvm_Dist2_vm_m1=0-0_m2_0-0_k1=0-8_k2_0-8.csv

tang.conc	levenes	WatsonTwoSamp	Watson.Wheeler	Watson.Williams	Wallraff	Raodispersion	Raopolar	ConcTestDirectional	WatsonLargeSample	Fishers	FishersLarge	MardiaWatsonWheeler	Kuiper	Manova	P.Test.Assym	embed.circaovRfast2	het.circaovRfast2	lr.circaovRfast2	x
0.0513051305130513	0.0357035703570357	0.0573057305730573	0.0471047104710471	0.592159215921592	0.0052005200520052	0.0018001800180018	0	0.0025002500250025	0.191419141914191	0.0705070507050705	0.0513051305130513	0.0486048604860486	0.02000200020002	0.0513051305130513	0.436243624362436	0	0.143514351435144	0.0269026902690269	0
0.0536053605360536	0.0319031903190319	0.0572057205720572	0.0458045804580458	0.581358135813581	0.0044004400440044	0.0017001700170017	0.0001000100010001	0.0025002500250025	0.180718071807181	0.0667066706670667	0.0536053605360536	0.0487048704870487	0.0223022302230223	0.0492049204920492	0.424642464246425	0	0.138013801380138	0.0242024202420242	0.25
0.0502050205020502	0.0355035503550355	0.0513051305130513	0.0422042204220422	0.554055405540554	0.0059005900590059	0.0027002700270027	0.0001000100010001	0.0031003100310031	0.164416441644164	0.0628062806280628	0.0502050205020502	0.0445044504450445	0.0196019601960196	0.0455045504550455	0.407340734073407	0	0.122912291229123	0.0257025702570257	0.5
0.0566056605660566	0.0395039503950395	0.0593059305930593	0.0502050205020502	0.498449844984498	0.0095009500950095	0.006000600060006	0.0002000200020002	0.0057005700570057	0.159415941594159	0.0696069606960696	0.0566056605660566	0.0529052905290529	0.0235023502350235	0.0503050305030503	0.365536553655366	0	0.11971197119712	0.0337033703370337	1
0.0824082408240824	0.0397039703970397	0.0587058705870587	0.0484048404840484	0.385738573857386	0.0166016601660166	0.0101010101010101	0.001000100010001	0.0103010301030103	0.138313831383138	0.0688068806880688	0.0824082408240824	0.0517051705170517	0.0222022202220222	0.0507050705070507	0.282228222822282	0.0001000100010001	0.100710071007101	0.0438043804380438	2
0.152115211521152	0.0395039503950395	0.059005900590059	0.0497049704970497	0.318331833183318	0.0265026502650265	0.0162016201620162	0.0019001900190019	0.0137013701370137	0.138413841384138	0.0714071407140714	0.152115211521152	0.0521052105210521	0.0236023602360236	0.0527052705270527	0.232123212321232	0.0004000400040004	0.0923092309230923	0.0533053305330533	4
0.201720172017202	0.0377037703770377	0.0558055805580558	0.0458045804580458	0.29032903290329	0.0307030703070307	0.0148014801480148	0.0011001100110011	0.0124012401240124	0.145214521452145	0.0713071307130713	0.201720172017202	0.0485048504850485	0.0205020502050205	0.0497049704970497	0.217021702170217	0.0004000400040004	0.0883088308830883	0.0565056505650565	8
