## Supplementary material, code and results for "Comparing two circular distributions: advice for effective implementation of statistical procedures in biology": Type_1_error_n1_30_n2_30_its_9999_Dist1_Symm_trimodalvm_Dist2_vm_m1=0-0_m2_0-0_k1=0-8_k2_0-8.csv

tang.conc	levenes	WatsonTwoSamp	Watson.Wheeler	Watson.Williams	Wallraff	Raodispersion	Raopolar	ConcTestDirectional	WatsonLargeSample	Fishers	FishersLarge	MardiaWatsonWheeler	Kuiper	Manova	P.Test.Assym	embed.circaovRfast2	het.circaovRfast2	lr.circaovRfast2	x
0.0467046704670467	0.0336033603360336	0.0561056105610561	0.0467046704670467	0.589158915891589	0.0046004600460046	0.0011001100110011	0	0.0023002300230023	0.181318131813181	0.0666066606660666	0.0467046704670467	0.0484048404840484	0.0215021502150215	0.0498049804980498	0.434443444344434	0	0.133713371337134	0.0257025702570257	0
0.0471047104710471	0.0361036103610361	0.0554055405540554	0.0473047304730473	0.590759075907591	0.0051005100510051	0.0022002200220022	0	0.0035003500350035	0.184318431843184	0.0691069106910691	0.0471047104710471	0.0505050505050505	0.0168016801680168	0.0494049404940494	0.432343234323432	0	0.137113711371137	0.0256025602560256	0.25
0.0476047604760476	0.0366036603660366	0.0605060506050605	0.0484048404840484	0.584458445844585	0.0048004800480048	0.0021002100210021	0.0001000100010001	0.0025002500250025	0.182518251825183	0.0731073107310731	0.0476047604760476	0.0516051605160516	0.0236023602360236	0.053005300530053	0.432243224322432	0	0.133613361336134	0.0269026902690269	0.5
0.0503050305030503	0.0361036103610361	0.06000600060006	0.0495049504950495	0.598659865986599	0.0045004500450045	0.0019001900190019	0.0001000100010001	0.0022002200220022	0.192219221922192	0.0694069406940694	0.0503050305030503	0.0515051505150515	0.0223022302230223	0.0514051405140514	0.443844384438444	0	0.140914091409141	0.026002600260026	1
0.0569056905690569	0.0353035303530353	0.0561056105610561	0.0464046404640464	0.596059605960596	0.0062006200620062	0.002000200020002	0	0.0022002200220022	0.186418641864186	0.0663066306630663	0.0569056905690569	0.0489048904890489	0.023002300230023	0.0495049504950495	0.44024402440244	0	0.138313831383138	0.0244024402440244	2
0.0555055505550555	0.0314031403140314	0.0597059705970597	0.0485048504850485	0.588158815881588	0.0079007900790079	0.0023002300230023	0.0001000100010001	0.0023002300230023	0.187918791879188	0.0678067806780678	0.0555055505550555	0.0514051405140514	0.023002300230023	0.0505050505050505	0.435243524352435	0	0.141214121412141	0.0272027202720272	4
0.0615061506150615	0.0324032403240324	0.0589058905890589	0.0477047704770477	0.592159215921592	0.0186018601860186	0.0026002600260026	0	0.002000200020002	0.188618861886189	0.0689068906890689	0.0615061506150615	0.0499049904990499	0.0224022402240224	0.0501050105010501	0.43954395439544	0	0.142914291429143	0.0252025202520252	8
