## Supplementary material, code and results for "Comparing two circular distributions: advice for effective implementation of statistical procedures in biology": Type_1_error_n1_30_n2_150_its_9999_Dist1_asymm_trimodalvm_Dist2_vm_m1=0-0_m2_0-0_k1=0-8_k2_0-8.csv

tang.conc	levenes	WatsonTwoSamp	Watson.Wheeler	Watson.Williams	Wallraff	Raodispersion	Raopolar	ConcTestDirectional	WatsonLargeSample	Fishers	FishersLarge	MardiaWatsonWheeler	Kuiper	Manova	P.Test.Assym	embed.circaovRfast2	het.circaovRfast2	lr.circaovRfast2	x
0.0489048904890489	0.0492049204920492	0.0589058905890589	0.0494049404940494	0.712571257125713	0.0324032403240324	0.0029002900290029	0	0.0266026602660266	0.126912691269127	0.075007500750075	0.0489048904890489	0.05000500050005	0.0294029402940294	0.0511051105110511	0.51955195519552	0	0.137313731373137	0.0185018501850185	0
0.0497049704970497	0.0527052705270527	0.0609060906090609	0.0513051305130513	0.6999699969997	0.0352035203520352	0.003000300030003	0	0.0278027802780278	0.128012801280128	0.0721072107210721	0.0497049704970497	0.0523052305230523	0.0307030703070307	0.0519051905190519	0.513451345134513	0	0.137913791379138	0.0208020802080208	0.25
0.0491049104910491	0.0518051805180518	0.0584058405840584	0.0489048904890489	0.633263326332633	0.0339033903390339	0.0032003200320032	0.0002000200020002	0.0282028202820282	0.124712471247125	0.0709070907090709	0.0491049104910491	0.0495049504950495	0.0275027502750275	0.0499049904990499	0.461346134613461	0	0.12981298129813	0.024002400240024	0.5
0.061006100610061	0.0482048204820482	0.0571057105710571	0.0468046804680468	0.525752575257526	0.0353035303530353	0.0048004800480048	0.0006000600060006	0.0273027302730273	0.115211521152115	0.0705070507050705	0.061006100610061	0.0474047404740474	0.0313031303130313	0.0485048504850485	0.374237423742374	0	0.114711471147115	0.0419041904190419	1
0.110811081108111	0.0478047804780478	0.0532053205320532	0.0444044404440444	0.378537853785379	0.0381038103810381	0.0134013401340134	0.0026002600260026	0.0261026102610261	0.105210521052105	0.0693069306930693	0.110811081108111	0.0456045604560456	0.0283028302830283	0.0439043904390439	0.274327432743274	0	0.0952095209520952	0.049004900490049	2
0.187318731873187	0.0487048704870487	0.0563056305630563	0.0462046204620462	0.315331533153315	0.039003900390039	0.0268026802680268	0.0045004500450045	0.0243024302430243	0.113311331133113	0.0698069806980698	0.187318731873187	0.0474047404740474	0.0277027702770277	0.0471047104710471	0.232623262326233	0.0001000100010001	0.0935093509350935	0.0577057705770577	4
0.197919791979198	0.0487048704870487	0.0573057305730573	0.0478047804780478	0.287628762876288	0.0409040904090409	0.03000300030003	0.0071007100710071	0.0231023102310231	0.125312531253125	0.0682068206820682	0.197919791979198	0.0488048804880488	0.0288028802880288	0.0493049304930493	0.216421642164216	0	0.0942094209420942	0.0664066406640664	8
