## Supplementary material, code and results for "Comparing two circular distributions: advice for effective implementation of statistical procedures in biology": Type_1_error_n1_30_n2_150_its_9999_Dist1_Symm_trimodalvm_Dist2_vm_m1=0-0_m2_0-0_k1=0-8_k2_0-8.csv

tang.conc	levenes	WatsonTwoSamp	Watson.Wheeler	Watson.Williams	Wallraff	Raodispersion	Raopolar	ConcTestDirectional	WatsonLargeSample	Fishers	FishersLarge	MardiaWatsonWheeler	Kuiper	Manova	P.Test.Assym	embed.circaovRfast2	het.circaovRfast2	lr.circaovRfast2	x
0.051005100510051	0.0508050805080508	0.0613061306130613	0.0514051405140514	0.710871087108711	0.0376037603760376	0.0032003200320032	0.0002000200020002	0.0298029802980298	0.129412941294129	0.0711071107110711	0.051005100510051	0.0521052105210521	0.0294029402940294	0.0516051605160516	0.528552855285529	0	0.136413641364136	0.018001800180018	0
0.0525052505250525	0.0523052305230523	0.0598059805980598	0.0501050105010501	0.706470647064707	0.0349034903490349	0.0027002700270027	0	0.0282028202820282	0.123312331233123	0.0746074607460746	0.0525052505250525	0.0509050905090509	0.0313031303130313	0.0525052505250525	0.516651665166517	0	0.138713871387139	0.0141014101410141	0.25
0.0508050805080508	0.0482048204820482	0.0557055705570557	0.0477047704770477	0.705470547054705	0.0338033803380338	0.003000300030003	0.0002000200020002	0.0259025902590259	0.125312531253125	0.069006900690069	0.0508050805080508	0.0483048304830483	0.0266026602660266	0.047004700470047	0.513751375137514	0	0.138813881388139	0.0152015201520152	0.5
0.0524052405240524	0.049004900490049	0.0601060106010601	0.05000500050005	0.706070607060706	0.0343034303430343	0.002000200020002	0	0.0291029102910291	0.123512351235124	0.0683068306830683	0.0524052405240524	0.0503050305030503	0.0288028802880288	0.0507050705070507	0.515551555155516	0	0.134013401340134	0.0167016701670167	1
0.057005700570057	0.0487048704870487	0.0601060106010601	0.05000500050005	0.707470747074707	0.0337033703370337	0.0021002100210021	0	0.0269026902690269	0.128612861286129	0.072007200720072	0.057005700570057	0.0509050905090509	0.0307030703070307	0.0511051105110511	0.521352135213521	0	0.138913891389139	0.0161016101610161	2
0.053005300530053	0.0458045804580458	0.0557055705570557	0.0465046504650465	0.707970797079708	0.0403040304030403	0.0032003200320032	0	0.0244024402440244	0.12001200120012	0.075007500750075	0.053005300530053	0.0474047404740474	0.0289028902890289	0.0464046404640464	0.518251825182518	0	0.132713271327133	0.0139013901390139	4
0.0649064906490649	0.0459045904590459	0.0612061206120612	0.052005200520052	0.707770777077708	0.071007100710071	0.0029002900290029	0.0003000300030003	0.0268026802680268	0.133013301330133	0.0688068806880688	0.0649064906490649	0.053005300530053	0.0332033203320332	0.0523052305230523	0.518151815181518	0	0.13991399139914	0.0164016401640164	8
