## Supplementary material, code and results for "Comparing two circular distributions: advice for effective implementation of statistical procedures in biology": Type_1_error_n1_40_n2_40_its_9999_Dist1_Asymm_bimodalvm_Dist2_vm_m1=0-0_m2_0-0_k1=0-8_k2_0-8.csv

tang.conc	levenes	WatsonTwoSamp	Watson.Wheeler	Watson.Williams	Wallraff	Raodispersion	Raopolar	ConcTestDirectional	WatsonLargeSample	Fishers	FishersLarge	MardiaWatsonWheeler	Kuiper	Manova	P.Test.Assym	embed.circaovRfast2	het.circaovRfast2	lr.circaovRfast2	x
0.0494049404940494	0.0384038403840384	0.0578057805780578	0.0489048904890489	0.624962496249625	0.0046004600460046	0.0014001400140014	0.0001000100010001	0.0025002500250025	0.181918191819182	0.0435043504350435	0.0494049404940494	0.0505050505050505	0.0274027402740274	0.0528052805280528	0.472647264726473	0	0.137213721372137	0.0291029102910291	0
0.0463046304630463	0.0382038203820382	0.0598059805980598	0.0511051105110511	0.581558155815582	0.0077007700770077	0.002000200020002	0.0002000200020002	0.0051005100510051	0.162016201620162	0.0476047604760476	0.0463046304630463	0.0523052305230523	0.0257025702570257	0.054005400540054	0.434943494349435	0	0.126512651265127	0.0317031703170317	0.25
0.0509050905090509	0.0405040504050405	0.0629062906290629	0.0513051305130513	0.461946194619462	0.0173017301730173	0.0094009400940094	0.0006000600060006	0.0129012901290129	0.127612761276128	0.0419041904190419	0.0509050905090509	0.0533053305330533	0.0286028602860286	0.0541054105410541	0.336533653365337	0	0.0989098909890989	0.0411041104110411	0.5
0.06000600060006	0.0476047604760476	0.0595059505950595	0.0501050105010501	0.256725672567257	0.0288028802880288	0.0234023402340234	0.0012001200120012	0.0217021702170217	0.0927092709270927	0.0429042904290429	0.06000600060006	0.0514051405140514	0.0261026102610261	0.0524052405240524	0.191119111911191	0.0004000400040004	0.0713071307130713	0.0559055905590559	1
0.0763076307630763	0.0536053605360536	0.0607060706070607	0.0521052105210521	0.15021502150215	0.0454045404540454	0.0489048904890489	0.001000100010001	0.0169016901690169	0.105010501050105	0.0435043504350435	0.0763076307630763	0.0541054105410541	0.028002800280028	0.0523052305230523	0.125012501250125	0.004000400040004	0.0807080708070807	0.074007400740074	2
0.12031203120312	0.0527052705270527	0.0592059205920592	0.0476047604760476	0.142414241424142	0.057005700570057	0.0465046504650465	0.0008000800080008	0.0024002400240024	0.15971597159716	0.0446044604460446	0.12031203120312	0.0494049404940494	0.0267026702670267	0.0481048104810481	0.126112611261126	0.01000100010001	0.105910591059106	0.0972097209720972	4
0.194819481948195	0.0482048204820482	0.0593059305930593	0.0481048104810481	0.137813781378138	0.0816081608160816	0.0384038403840384	0.0008000800080008	0.0001000100010001	0.195719571957196	0.041004100410041	0.194819481948195	0.0492049204920492	0.0261026102610261	0.0494049404940494	0.124612461246125	0.0161016101610161	0.115111511151115	0.106410641064106	8
