## Supplementary material, code and results for "Comparing two circular distributions: advice for effective implementation of statistical procedures in biology": Type_1_error_n1_40_n2_40_its_9999_Dist1_Axialvm_Dist2_vm_m1=0-0_m2_0-0_k1=0-8_k2_0-8.csv

tang.conc	levenes	WatsonTwoSamp	Watson.Wheeler	Watson.Williams	Wallraff	Raodispersion	Raopolar	ConcTestDirectional	WatsonLargeSample	Fishers	FishersLarge	MardiaWatsonWheeler	Kuiper	Manova	P.Test.Assym	embed.circaovRfast2	het.circaovRfast2	lr.circaovRfast2	x
0.0491049104910491	0.0387038703870387	0.0592059205920592	0.047004700470047	0.631863186318632	0.0036003600360036	0.0014001400140014	0	0.0026002600260026	0.177517751775178	0.0473047304730473	0.0491049104910491	0.0487048704870487	0.0253025302530253	0.051005100510051	0.476247624762476	0	0.136413641364136	0.0272027202720272	0
0.0502050205020502	0.038003800380038	0.0584058405840584	0.0474047404740474	0.632763276327633	0.0052005200520052	0.0019001900190019	0	0.0031003100310031	0.172017201720172	0.0425042504250425	0.0502050205020502	0.0495049504950495	0.0273027302730273	0.0499049904990499	0.466046604660466	0	0.131613161316132	0.0239023902390239	0.25
0.0537053705370537	0.0337033703370337	0.0565056505650565	0.0451045104510451	0.63016301630163	0.0043004300430043	0.0014001400140014	0.0003000300030003	0.002000200020002	0.181918191819182	0.0415041504150415	0.0537053705370537	0.0468046804680468	0.0266026602660266	0.0473047304730473	0.472247224722472	0	0.137513751375138	0.0251025102510251	0.5
0.0989098909890989	0.0406040604060406	0.0565056505650565	0.0484048404840484	0.632763276327633	0.0062006200620062	0.0011001100110011	0.0001000100010001	0.0029002900290029	0.188718871887189	0.0429042904290429	0.0989098909890989	0.05000500050005	0.0258025802580258	0.0487048704870487	0.476947694769477	0	0.137313731373137	0.0243024302430243	1
0.386138613861386	0.0437043704370437	0.0587058705870587	0.0495049504950495	0.623862386238624	0.012001200120012	0.0008000800080008	0	0.0038003800380038	0.224322432243224	0.0413041304130413	0.386138613861386	0.0512051205120512	0.026002600260026	0.051005100510051	0.467546754675468	0	0.132513251325133	0.0251025102510251	2
0.585358535853585	0.0469046904690469	0.0596059605960596	0.0497049704970497	0.603460346034603	0.0334033403340334	0.0007000700070007	0.0001000100010001	0.0084008400840084	0.288628862886289	0.0425042504250425	0.585358535853585	0.0515051505150515	0.0266026602660266	0.0526052605260526	0.43974397439744	0	0.123212321232123	0.025002500250025	4
0.656165616561656	0.0505050505050505	0.066006600660066	0.055005500550055	0.563756375637564	0.0482048204820482	0.0008000800080008	0.0001000100010001	0.0147014701470147	0.365136513651365	0.044004400440044	0.656165616561656	0.057005700570057	0.031003100310031	0.0523052305230523	0.408740874087409	0.0001000100010001	0.118811881188119	0.0248024802480248	8
