## Supplementary material, code and results for "Comparing two circular distributions: advice for effective implementation of statistical procedures in biology": Type_1_error_n1_40_n2_60_its_9999_Dist1_Asymm_bimodalvm_Dist2_vm_m1=0-0_m2_0-0_k1=0-8_k2_0-8.csv

tang.conc	levenes	WatsonTwoSamp	Watson.Wheeler	Watson.Williams	Wallraff	Raodispersion	Raopolar	ConcTestDirectional	WatsonLargeSample	Fishers	FishersLarge	MardiaWatsonWheeler	Kuiper	Manova	P.Test.Assym	embed.circaovRfast2	het.circaovRfast2	lr.circaovRfast2	x
0.0496049604960496	0.04000400040004	0.0596059605960596	0.0505050505050505	0.65976597659766	0.0082008200820082	0.0017001700170017	0.0001000100010001	0.0056005600560056	0.162416241624162	0.0639063906390639	0.0496049604960496	0.0526052605260526	0.0302030203020302	0.0504050405040504	0.492149214921492	0	0.134813481348135	0.0266026602660266	0
0.0507050705070507	0.0418041804180418	0.0618061806180618	0.0508050805080508	0.601460146014602	0.0095009500950095	0.0023002300230023	0.0004000400040004	0.0077007700770077	0.145514551455146	0.0638063806380638	0.0507050705070507	0.0526052605260526	0.0321032103210321	0.0532053205320532	0.451345134513451	0	0.123712371237124	0.0336033603360336	0.25
0.0504050405040504	0.0424042404240424	0.0583058305830583	0.0488048804880488	0.466146614661466	0.0192019201920192	0.0074007400740074	0.0003000300030003	0.014001400140014	0.116811681168117	0.0652065206520652	0.0504050405040504	0.0505050505050505	0.0267026702670267	0.0508050805080508	0.337633763376338	0	0.096009600960096	0.0421042104210421	0.5
0.0587058705870587	0.047004700470047	0.0586058605860586	0.0486048604860486	0.251625162516252	0.032003200320032	0.0244024402440244	0.0018001800180018	0.0229022902290229	0.0858085808580858	0.0641064106410641	0.0587058705870587	0.0504050405040504	0.0309030903090309	0.0498049804980498	0.187918791879188	0.0005000500050005	0.0707070707070707	0.0553055305530553	1
0.0696069606960696	0.051005100510051	0.0574057405740574	0.0473047304730473	0.148814881488149	0.0403040304030403	0.0464046404640464	0.0014001400140014	0.0164016401640164	0.0988098809880988	0.0634063406340634	0.0696069606960696	0.0495049504950495	0.0289028902890289	0.0494049404940494	0.121712171217122	0.0022002200220022	0.0795079507950795	0.0731073107310731	2
0.114711471147115	0.0501050105010501	0.0577057705770577	0.0484048404840484	0.137213721372137	0.0548054805480548	0.0452045204520452	0.0005000500050005	0.0027002700270027	0.14971497149715	0.0635063506350635	0.114711471147115	0.0496049604960496	0.0296029602960296	0.048004800480048	0.120812081208121	0.0091009100910091	0.102410241024102	0.0932093209320932	4
0.189218921892189	0.0494049404940494	0.0579057905790579	0.047004700470047	0.137813781378138	0.0765076507650765	0.0349034903490349	0.0006000600060006	0.0001000100010001	0.193119311931193	0.0667066706670667	0.189218921892189	0.0489048904890489	0.0304030403040304	0.0509050905090509	0.126212621262126	0.0166016601660166	0.117311731173117	0.109310931093109	8
