## Supplementary material, code and results for "Comparing two circular distributions: advice for effective implementation of statistical procedures in biology": Type_1_error_n1_40_n2_60_its_9999_Dist1_Axialvm_Dist2_vm_m1=0-0_m2_0-0_k1=0-8_k2_0-8.csv

tang.conc	levenes	WatsonTwoSamp	Watson.Wheeler	Watson.Williams	Wallraff	Raodispersion	Raopolar	ConcTestDirectional	WatsonLargeSample	Fishers	FishersLarge	MardiaWatsonWheeler	Kuiper	Manova	P.Test.Assym	embed.circaovRfast2	het.circaovRfast2	lr.circaovRfast2	x
0.05000500050005	0.0387038703870387	0.0567056705670567	0.0483048304830483	0.661866186618662	0.0059005900590059	0.0009000900090009	0	0.0043004300430043	0.161316131613161	0.0648064806480648	0.05000500050005	0.0493049304930493	0.0303030303030303	0.0474047404740474	0.496449644964496	0	0.133513351335134	0.0249024902490249	0
0.0506050605060506	0.0399039903990399	0.0583058305830583	0.0481048104810481	0.662766276627663	0.0079007900790079	0.0017001700170017	0	0.005000500050005	0.161116111611161	0.0614061406140614	0.0506050605060506	0.0495049504950495	0.0286028602860286	0.0487048704870487	0.502750275027503	0	0.134813481348135	0.0263026302630263	0.25
0.0552055205520552	0.0392039203920392	0.0563056305630563	0.0483048304830483	0.658365836583658	0.0056005600560056	0.0009000900090009	0	0.0037003700370037	0.162416241624162	0.0626062606260626	0.0552055205520552	0.0491049104910491	0.0292029202920292	0.0495049504950495	0.495949594959496	0	0.134113411341134	0.0243024302430243	0.5
0.111311131113111	0.0419041904190419	0.0599059905990599	0.0495049504950495	0.661166116611661	0.0076007600760076	0.0014001400140014	0.0001000100010001	0.0046004600460046	0.170517051705171	0.0689068906890689	0.111311131113111	0.0514051405140514	0.0324032403240324	0.0505050505050505	0.505350535053505	0	0.137613761376138	0.0259025902590259	1
0.40984098409841	0.0475047504750475	0.0598059805980598	0.0508050805080508	0.654265426542654	0.0153015301530153	0.0008000800080008	0	0.0062006200620062	0.212521252125213	0.0645064506450645	0.40984098409841	0.0519051905190519	0.0303030303030303	0.0535053505350535	0.49034903490349	0	0.129412941294129	0.0261026102610261	2
0.61036103610361	0.044004400440044	0.0575057505750575	0.0458045804580458	0.626562656265627	0.0344034403440344	0.0005000500050005	0	0.0097009700970097	0.282428242824282	0.0616061606160616	0.61036103610361	0.0466046604660466	0.029002900290029	0.0454045404540454	0.462346234623462	0	0.123112311231123	0.0234023402340234	4
0.679367936793679	0.0497049704970497	0.0607060706070607	0.052005200520052	0.58045804580458	0.0535053505350535	0.0006000600060006	0.0001000100010001	0.0167016701670167	0.360536053605361	0.0713071307130713	0.679367936793679	0.054005400540054	0.0301030103010301	0.0522052205220522	0.426942694269427	0	0.121112111211121	0.0248024802480248	8
