## Supplementary material, code and results for "Comparing two circular distributions: advice for effective implementation of statistical procedures in biology": Type_1_error_n1_60_n2_60_its_9999_Dist1_asymm_trimodalvm_Dist2_vm_m1=0-0_m2_0-0_k1=0-8_k2_0-8.csv

tang.conc	levenes	WatsonTwoSamp	Watson.Wheeler	Watson.Williams	Wallraff	Raodispersion	Raopolar	ConcTestDirectional	WatsonLargeSample	Fishers	FishersLarge	MardiaWatsonWheeler	Kuiper	Manova	P.Test.Assym	embed.circaovRfast2	het.circaovRfast2	lr.circaovRfast2	x
0.0495049504950495	0.042004200420042	0.0572057205720572	0.046004600460046	0.683168316831683	0.0051005100510051	0.0012001200120012	0	0.0043004300430043	0.172817281728173	0.044004400440044	0.0495049504950495	0.0472047204720472	0.0217021702170217	0.0491049104910491	0.521852185218522	0	0.131513151315132	0.0252025202520252	0
0.051005100510051	0.0384038403840384	0.0545054505450545	0.0443044304430443	0.675767576757676	0.0044004400440044	0.0011001100110011	0	0.0029002900290029	0.165316531653165	0.0438043804380438	0.051005100510051	0.0455045504550455	0.0223022302230223	0.0455045504550455	0.516951695169517	0	0.132913291329133	0.0267026702670267	0.25
0.0505050505050505	0.0438043804380438	0.0572057205720572	0.0483048304830483	0.627362736273627	0.0076007600760076	0.0024002400240024	0.0002000200020002	0.0061006100610061	0.15031503150315	0.0461046104610461	0.0505050505050505	0.0492049204920492	0.0245024502450245	0.0496049604960496	0.469246924692469	0	0.121112111211121	0.0302030203020302	0.5
0.057005700570057	0.0445044504450445	0.0583058305830583	0.0483048304830483	0.519251925192519	0.0133013301330133	0.004000400040004	0.0004000400040004	0.0104010401040104	0.124512451245125	0.0451045104510451	0.057005700570057	0.0494049404940494	0.0215021502150215	0.0502050205020502	0.388738873887389	0	0.0977097709770977	0.0412041204120412	1
0.109410941094109	0.0448044804480448	0.0582058205820582	0.0473047304730473	0.381538153815382	0.0282028202820282	0.0132013201320132	0.0019001900190019	0.0204020402040204	0.102510251025103	0.0416041604160416	0.109410941094109	0.0485048504850485	0.0236023602360236	0.0487048704870487	0.27982798279828	0	0.0751075107510751	0.0499049904990499	2
0.178417841784178	0.0415041504150415	0.0564056405640564	0.0457045704570457	0.31013101310131	0.0373037303730373	0.0194019401940194	0.0035003500350035	0.0206020602060206	0.114811481148115	0.0418041804180418	0.178417841784178	0.047004700470047	0.0214021402140214	0.0505050505050505	0.230623062306231	0	0.0767076707670767	0.0607060706070607	4
0.214821482148215	0.0403040304030403	0.0576057605760576	0.0478047804780478	0.293129312931293	0.0431043104310431	0.0186018601860186	0.005000500050005	0.02000200020002	0.137613761376138	0.047004700470047	0.214821482148215	0.0486048604860486	0.0214021402140214	0.0488048804880488	0.220722072207221	0.0001000100010001	0.0838083808380838	0.0701070107010701	8
