## Supplementary material, code and results for "Comparing two circular distributions: advice for effective implementation of statistical procedures in biology": Type_1_error_n1_60_n2_60_its_9999_Dist1_Symm_trimodalvm_Dist2_vm_m1=0-0_m2_0-0_k1=0-8_k2_0-8.csv

tang.conc	levenes	WatsonTwoSamp	Watson.Wheeler	Watson.Williams	Wallraff	Raodispersion	Raopolar	ConcTestDirectional	WatsonLargeSample	Fishers	FishersLarge	MardiaWatsonWheeler	Kuiper	Manova	P.Test.Assym	embed.circaovRfast2	het.circaovRfast2	lr.circaovRfast2	x
0.0491049104910491	0.0395039503950395	0.0576057605760576	0.0492049204920492	0.690569056905691	0.0044004400440044	0.0006000600060006	0	0.003000300030003	0.176117611761176	0.0435043504350435	0.0491049104910491	0.0503050305030503	0.0231023102310231	0.0503050305030503	0.53045304530453	0	0.136713671367137	0.0243024302430243	0
0.0529052905290529	0.0398039803980398	0.0591059105910591	0.0509050905090509	0.688068806880688	0.0034003400340034	0.0006000600060006	0	0.0031003100310031	0.171217121712171	0.044004400440044	0.0529052905290529	0.0519051905190519	0.0249024902490249	0.0508050805080508	0.526652665266527	0	0.133313331333133	0.0286028602860286	0.25
0.0486048604860486	0.0411041104110411	0.0617061706170617	0.0523052305230523	0.69006900690069	0.0041004100410041	0.0004000400040004	0	0.0023002300230023	0.176117611761176	0.0438043804380438	0.0486048604860486	0.0534053405340534	0.024002400240024	0.0537053705370537	0.537153715371537	0	0.137613761376138	0.0275027502750275	0.5
0.0506050605060506	0.0418041804180418	0.0575057505750575	0.0477047704770477	0.680768076807681	0.0059005900590059	0.0016001600160016	0.0001000100010001	0.0048004800480048	0.171517151715172	0.0409040904090409	0.0506050605060506	0.0496049604960496	0.019001900190019	0.0499049904990499	0.525852585258526	0	0.135313531353135	0.025002500250025	1
0.0493049304930493	0.0399039903990399	0.0608060806080608	0.0509050905090509	0.689168916891689	0.0049004900490049	0.0007000700070007	0.0002000200020002	0.0032003200320032	0.173017301730173	0.0475047504750475	0.0493049304930493	0.0523052305230523	0.0227022702270227	0.0532053205320532	0.527252725272527	0	0.137913791379138	0.0281028102810281	2
0.0503050305030503	0.0352035203520352	0.0561056105610561	0.0468046804680468	0.69026902690269	0.0088008800880088	0.0006000600060006	0	0.0028002800280028	0.168716871687169	0.044004400440044	0.0503050305030503	0.0475047504750475	0.0179017901790179	0.049004900490049	0.53035303530353	0	0.130713071307131	0.0249024902490249	4
0.0629062906290629	0.0312031203120312	0.06000600060006	0.0494049404940494	0.681668166816682	0.0264026402640264	0.0011001100110011	0	0.0028002800280028	0.171217121712171	0.0426042604260426	0.0629062906290629	0.0506050605060506	0.022002200220022	0.0502050205020502	0.525252525252525	0	0.137513751375138	0.0257025702570257	8
