## Supplementary material, code and results for "Comparing two circular distributions: advice for effective implementation of statistical procedures in biology": Type_1_error_n1_60_n2_90_its_9999_Dist1_asymm_trimodalvm_Dist2_vm_m1=0-0_m2_0-0_k1=0-8_k2_0-8.csv

tang.conc	levenes	WatsonTwoSamp	Watson.Wheeler	Watson.Williams	Wallraff	Raodispersion	Raopolar	ConcTestDirectional	WatsonLargeSample	Fishers	FishersLarge	MardiaWatsonWheeler	Kuiper	Manova	P.Test.Assym	embed.circaovRfast2	het.circaovRfast2	lr.circaovRfast2	x
0.0539053905390539	0.0436043604360436	0.0578057805780578	0.0473047304730473	0.702770277027703	0.0075007500750075	0.0007000700070007	0	0.0049004900490049	0.160916091609161	0.0646064606460646	0.0539053905390539	0.0481048104810481	0.03000300030003	0.0487048704870487	0.54025402540254	0	0.136113611361136	0.0251025102510251	0
0.0516051605160516	0.044004400440044	0.063006300630063	0.0522052205220522	0.690869086908691	0.0068006800680068	0.0004000400040004	0	0.0056005600560056	0.164616461646165	0.0691069106910691	0.0516051605160516	0.0532053205320532	0.0316031603160316	0.0524052405240524	0.529452945294529	0	0.137713771377138	0.0293029302930293	0.25
0.0512051205120512	0.0441044104410441	0.0615061506150615	0.0507050705070507	0.644764476447645	0.0105010501050105	0.0024002400240024	0	0.008000800080008	0.138313831383138	0.0648064806480648	0.0512051205120512	0.0515051505150515	0.0316031603160316	0.0513051305130513	0.487248724872487	0	0.117611761176118	0.0328032803280328	0.5
0.0631063106310631	0.0483048304830483	0.0624062406240624	0.0506050605060506	0.531353135313531	0.0171017101710171	0.0057005700570057	0.0007000700070007	0.0144014401440144	0.118911891189119	0.0696069606960696	0.0631063106310631	0.0518051805180518	0.0314031403140314	0.0521052105210521	0.392639263926393	0	0.099009900990099	0.0436043604360436	1
0.118811881188119	0.0438043804380438	0.0602060206020602	0.0479047904790479	0.375237523752375	0.0301030103010301	0.015001500150015	0.0022002200220022	0.0233023302330233	0.0902090209020902	0.0649064906490649	0.118811881188119	0.0489048904890489	0.0294029402940294	0.048004800480048	0.27032703270327	0	0.0708070807080708	0.0515051505150515	2
0.183218321832183	0.0418041804180418	0.0587058705870587	0.0476047604760476	0.302530253025303	0.0374037403740374	0.0205020502050205	0.0048004800480048	0.0228022802280228	0.102610261026103	0.0608060806080608	0.183218321832183	0.0485048504850485	0.0309030903090309	0.0493049304930493	0.220622062206221	0.0001000100010001	0.0712071207120712	0.0599059905990599	4
0.204020402040204	0.0401040104010401	0.0603060306030603	0.0522052205220522	0.279027902790279	0.0491049104910491	0.0237023702370237	0.0068006800680068	0.0236023602360236	0.123712371237124	0.0651065106510651	0.204020402040204	0.0534053405340534	0.0318031803180318	0.0515051505150515	0.211221122112211	0	0.0781078107810781	0.0675067506750675	8
