## Supplementary material, code and results for "Comparing two circular distributions: advice for effective implementation of statistical procedures in biology": Type_1_error_n1_60_n2_90_its_9999_Dist1_Symm_trimodalvm_Dist2_vm_m1=0-0_m2_0-0_k1=0-8_k2_0-8.csv

tang.conc	levenes	WatsonTwoSamp	Watson.Wheeler	Watson.Williams	Wallraff	Raodispersion	Raopolar	ConcTestDirectional	WatsonLargeSample	Fishers	FishersLarge	MardiaWatsonWheeler	Kuiper	Manova	P.Test.Assym	embed.circaovRfast2	het.circaovRfast2	lr.circaovRfast2	x
0.0511051105110511	0.0439043904390439	0.0612061206120612	0.0518051805180518	0.714971497149715	0.006000600060006	0.0011001100110011	0.0001000100010001	0.0053005300530053	0.162216221622162	0.0669066906690669	0.0511051105110511	0.0528052805280528	0.0325032503250325	0.0521052105210521	0.551855185518552	0	0.138113811381138	0.0274027402740274	0
0.0491049104910491	0.0427042704270427	0.0638063806380638	0.0515051505150515	0.711071107110711	0.0071007100710071	0.0009000900090009	0	0.0052005200520052	0.157215721572157	0.0689068906890689	0.0491049104910491	0.0527052705270527	0.0317031703170317	0.0524052405240524	0.548954895489549	0	0.135513551355136	0.0268026802680268	0.25
0.0497049704970497	0.0456045604560456	0.0574057405740574	0.0485048504850485	0.714171417141714	0.0058005800580058	0.0008000800080008	0.0002000200020002	0.0039003900390039	0.162216221622162	0.0692069206920692	0.0497049704970497	0.0496049604960496	0.0311031103110311	0.05000500050005	0.556955695569557	0	0.141014101410141	0.0263026302630263	0.5
0.0497049704970497	0.0445044504450445	0.0596059605960596	0.0502050205020502	0.722572257225723	0.0065006500650065	0.001000100010001	0	0.0048004800480048	0.163716371637164	0.0694069406940694	0.0497049704970497	0.0511051105110511	0.0316031603160316	0.0521052105210521	0.553255325532553	0	0.13961396139614	0.0265026502650265	1
0.0458045804580458	0.0433043304330433	0.0593059305930593	0.05000500050005	0.712871287128713	0.0075007500750075	0.0003000300030003	0.0003000300030003	0.0051005100510051	0.156315631563156	0.0644064406440644	0.0458045804580458	0.0506050605060506	0.031003100310031	0.0514051405140514	0.548654865486549	0	0.131713171317132	0.0257025702570257	2
0.0539053905390539	0.0379037903790379	0.0607060706070607	0.0499049904990499	0.70997099709971	0.012001200120012	0.0009000900090009	0.0001000100010001	0.0057005700570057	0.16001600160016	0.0686068606860686	0.0539053905390539	0.0503050305030503	0.0313031303130313	0.0488048804880488	0.546654665466547	0	0.137113711371137	0.0239023902390239	4
0.0639063906390639	0.0339033903390339	0.0579057905790579	0.0493049304930493	0.711771177117712	0.0351035103510351	0.0008000800080008	0	0.0057005700570057	0.154715471547155	0.0626062606260626	0.0639063906390639	0.0503050305030503	0.028002800280028	0.0487048704870487	0.54995499549955	0	0.131713171317132	0.0239023902390239	8
