## Supplementary material, code and results for "Comparing two circular distributions: advice for effective implementation of statistical procedures in biology": Type_1_error_n1_100_n2_100_its_9999_Dist1_Asymm_bimodalvm_Dist2_vm_m1=0-0_m2_0-0_k1=0-8_k2_0-8.csv

tang.conc	levenes	WatsonTwoSamp	Watson.Wheeler	Watson.Williams	Wallraff	Raodispersion	Raopolar	ConcTestDirectional	WatsonLargeSample	Fishers	FishersLarge	MardiaWatsonWheeler	Kuiper	Manova	P.Test.Assym	embed.circaovRfast2	het.circaovRfast2	lr.circaovRfast2	x
0.0481048104810481	0.0429042904290429	0.0606060606060606	0.0501050105010501	0.749074907490749	0.0043004300430043	0.0004000400040004	0	0.0031003100310031	0.168316831683168	0.0664066406640664	0.0481048104810481	0.0505050505050505	0.0342034203420342	0.0504050405040504	0.593259325932593	0	0.139313931393139	0.0277027702770277	0
0.0516051605160516	0.0453045304530453	0.0631063106310631	0.0527052705270527	0.641164116411641	0.0109010901090109	0.0025002500250025	0.0001000100010001	0.0092009200920092	0.131513151315132	0.067006700670067	0.0516051605160516	0.0534053405340534	0.0361036103610361	0.0527052705270527	0.487848784878488	0	0.108410841084108	0.0355035503550355	0.25
0.0482048204820482	0.0452045204520452	0.0588058805880588	0.0499049904990499	0.462246224622462	0.0255025502550255	0.0103010301030103	0.0004000400040004	0.0218021802180218	0.0857085708570857	0.066006600660066	0.0482048204820482	0.0506050605060506	0.0346034603460346	0.0497049704970497	0.334633463346335	0	0.0722072207220722	0.0463046304630463	0.5
0.0592059205920592	0.0495049504950495	0.0567056705670567	0.047004700470047	0.245424542454245	0.0411041104110411	0.0328032803280328	0.0013001300130013	0.0328032803280328	0.075007500750075	0.0656065606560656	0.0592059205920592	0.0476047604760476	0.033003300330033	0.0459045904590459	0.185018501850185	0	0.0626062606260626	0.0572057205720572	1
0.0628062806280628	0.0507050705070507	0.0617061706170617	0.0505050505050505	0.154515451545155	0.0463046304630463	0.0488048804880488	0.0001000100010001	0.0195019501950195	0.101110111011101	0.0675067506750675	0.0628062806280628	0.0513051305130513	0.038003800380038	0.0521052105210521	0.132513251325133	0.0024002400240024	0.0789078907890789	0.0772077207720772	2
0.0941094109410941	0.0498049804980498	0.0606060606060606	0.0497049704970497	0.138713871387139	0.0576057605760576	0.0511051105110511	0	0.0033003300330033	0.143814381438144	0.065006500650065	0.0941094109410941	0.0515051505150515	0.0373037303730373	0.0527052705270527	0.123812381238124	0.0107010701070107	0.100810081008101	0.0976097609760976	4
0.147814781478148	0.0534053405340534	0.0599059905990599	0.0499049904990499	0.149214921492149	0.0662066206620662	0.0452045204520452	0	0.0001000100010001	0.193819381938194	0.0664066406640664	0.147814781478148	0.0503050305030503	0.036003600360036	0.0548054805480548	0.136913691369137	0.0172017201720172	0.120612061206121	0.117411741174117	8
