## Supplementary material, code and results for "Comparing two circular distributions: advice for effective implementation of statistical procedures in biology": Type_1_error_n1_100_n2_100_its_9999_Dist1_Axialvm_Dist2_vm_m1=0-0_m2_0-0_k1=0-8_k2_0-8.csv

tang.conc	levenes	WatsonTwoSamp	Watson.Wheeler	Watson.Williams	Wallraff	Raodispersion	Raopolar	ConcTestDirectional	WatsonLargeSample	Fishers	FishersLarge	MardiaWatsonWheeler	Kuiper	Manova	P.Test.Assym	embed.circaovRfast2	het.circaovRfast2	lr.circaovRfast2	x
0.0538053805380538	0.043004300430043	0.0615061506150615	0.0524052405240524	0.745274527452745	0.0047004700470047	0.0005000500050005	0.0001000100010001	0.0034003400340034	0.162816281628163	0.0662066206620662	0.0538053805380538	0.0528052805280528	0.0353035303530353	0.0534053405340534	0.584958495849585	0	0.133713371337134	0.0278027802780278	0
0.0525052505250525	0.0419041904190419	0.0591059105910591	0.0499049904990499	0.747674767476748	0.0049004900490049	0.0005000500050005	0.0001000100010001	0.0044004400440044	0.165016501650165	0.0627062706270627	0.0525052505250525	0.0506050605060506	0.036003600360036	0.05000500050005	0.588058805880588	0	0.134713471347135	0.0269026902690269	0.25
0.0603060306030603	0.0461046104610461	0.0589058905890589	0.05000500050005	0.738273827382738	0.0037003700370037	0.0007000700070007	0.0002000200020002	0.0036003600360036	0.165516551655166	0.0667066706670667	0.0603060306030603	0.051005100510051	0.0346034603460346	0.0521052105210521	0.578957895789579	0	0.131513151315132	0.0269026902690269	0.5
0.188618861886189	0.0445044504450445	0.0606060606060606	0.0498049804980498	0.742174217421742	0.0059005900590059	0.0001000100010001	0.0001000100010001	0.0033003300330033	0.175517551755176	0.0673067306730673	0.188618861886189	0.0509050905090509	0.0345034503450345	0.0513051305130513	0.586058605860586	0	0.133613361336134	0.0286028602860286	1
0.545254525452545	0.0487048704870487	0.0624062406240624	0.052005200520052	0.740574057405741	0.0127012701270127	0.0009000900090009	0	0.0041004100410041	0.214921492149215	0.0705070507050705	0.545254525452545	0.0528052805280528	0.0362036203620362	0.0503050305030503	0.577257725772577	0	0.131513151315132	0.0269026902690269	2
0.702970297029703	0.0488048804880488	0.0576057605760576	0.0488048804880488	0.713971397139714	0.0361036103610361	0.0003000300030003	0	0.009000900090009	0.289028902890289	0.0636063606360636	0.702970297029703	0.0495049504950495	0.0369036903690369	0.0482048204820482	0.548254825482548	0	0.122012201220122	0.0259025902590259	4
0.74047404740474	0.049004900490049	0.0612061206120612	0.0496049604960496	0.665166516651665	0.0476047604760476	0	0	0.0155015501550155	0.351335133513351	0.0674067406740674	0.74047404740474	0.0501050105010501	0.0347034703470347	0.0519051905190519	0.495849584958496	0	0.114511451145115	0.0246024602460246	8
