## Supplementary material, code and results for "Comparing two circular distributions: advice for effective implementation of statistical procedures in biology": Type_1_error_n1_150_n2_150_its_9999_Dist1_asymm_trimodalvm_Dist2_vm_m1=0-0_m2_0-0_k1=0-8_k2_0-8.csv

tang.conc	levenes	WatsonTwoSamp	Watson.Wheeler	Watson.Williams	Wallraff	Raodispersion	Raopolar	ConcTestDirectional	WatsonLargeSample	Fishers	FishersLarge	MardiaWatsonWheeler	Kuiper	Manova	P.Test.Assym	embed.circaovRfast2	het.circaovRfast2	lr.circaovRfast2	x
0.0516051605160516	0.0463046304630463	0.064006400640064	0.053005300530053	0.780578057805781	0.0036003600360036	0.0003000300030003	0	0.0035003500350035	0.158315831583158	0.0514051405140514	0.0516051605160516	0.0534053405340534	0.0329032903290329	0.0543054305430543	0.626762676267627	0	0.132313231323132	0.0267026702670267	0
0.0517051705170517	0.046004600460046	0.0611061106110611	0.0512051205120512	0.754175417541754	0.0058005800580058	0.0009000900090009	0.0001000100010001	0.0057005700570057	0.149314931493149	0.05000500050005	0.0517051705170517	0.052005200520052	0.0332033203320332	0.0525052505250525	0.597459745974598	0	0.124112411241124	0.0304030403040304	0.25
0.0502050205020502	0.0461046104610461	0.0632063206320632	0.0513051305130513	0.684168416841684	0.012001200120012	0.0022002200220022	0.0002000200020002	0.0111011101110111	0.125212521252125	0.0477047704770477	0.0502050205020502	0.0514051405140514	0.0334033403340334	0.0505050505050505	0.523652365236524	0	0.105610561056106	0.037003700370037	0.5
0.0661066106610661	0.0459045904590459	0.0602060206020602	0.0503050305030503	0.522452245224522	0.0249024902490249	0.0089008900890089	0.0019001900190019	0.024002400240024	0.084008400840084	0.0479047904790479	0.0661066106610661	0.0511051105110511	0.0312031203120312	0.052005200520052	0.37993799379938	0	0.0719071907190719	0.0491049104910491	1
0.126712671267127	0.0501050105010501	0.0604060406040604	0.0488048804880488	0.36003600360036	0.04000400040004	0.0241024102410241	0.0062006200620062	0.0324032403240324	0.0804080408040804	0.0524052405240524	0.126712671267127	0.049004900490049	0.0342034203420342	0.05000500050005	0.252725272527253	0	0.0658065806580658	0.0591059105910591	2
0.195719571957196	0.048004800480048	0.0613061306130613	0.0507050705070507	0.299029902990299	0.0488048804880488	0.0326032603260326	0.0099009900990099	0.0308030803080308	0.101010101010101	0.0485048504850485	0.195719571957196	0.0513051305130513	0.0336033603360336	0.0508050805080508	0.222322232223222	0	0.069006900690069	0.0645064506450645	4
0.204520452045205	0.0421042104210421	0.0573057305730573	0.0489048904890489	0.287028702870287	0.0514051405140514	0.0321032103210321	0.0091009100910091	0.0245024502450245	0.124212421242124	0.0491049104910491	0.204520452045205	0.0494049404940494	0.0314031403140314	0.0487048704870487	0.217221722172217	0	0.076007600760076	0.0722072207220722	8
