## Supplementary material, code and results for "Comparing two circular distributions: advice for effective implementation of statistical procedures in biology": Type_1_error_n1_150_n2_150_its_9999_Dist1_Symm_trimodalvm_Dist2_vm_m1=0-0_m2_0-0_k1=0-8_k2_0-8.csv

tang.conc	levenes	WatsonTwoSamp	Watson.Wheeler	Watson.Williams	Wallraff	Raodispersion	Raopolar	ConcTestDirectional	WatsonLargeSample	Fishers	FishersLarge	MardiaWatsonWheeler	Kuiper	Manova	P.Test.Assym	embed.circaovRfast2	het.circaovRfast2	lr.circaovRfast2	x
0.0513051305130513	0.0492049204920492	0.0607060706070607	0.0499049904990499	0.77967796779678	0.004000400040004	0.0007000700070007	0.0001000100010001	0.0032003200320032	0.162716271627163	0.052005200520052	0.0513051305130513	0.0501050105010501	0.0345034503450345	0.0504050405040504	0.617561756175618	0	0.135113511351135	0.0251025102510251	0
0.0486048604860486	0.0479047904790479	0.063006300630063	0.0518051805180518	0.778677867786779	0.0041004100410041	0.0001000100010001	0.0001000100010001	0.0032003200320032	0.157115711571157	0.0469046904690469	0.0486048604860486	0.0524052405240524	0.0334033403340334	0.0518051805180518	0.621362136213621	0	0.131013101310131	0.0276027602760276	0.25
0.048004800480048	0.0449044904490449	0.0601060106010601	0.0517051705170517	0.785878587858786	0.003000300030003	0.0005000500050005	0	0.0023002300230023	0.160616061606161	0.0512051205120512	0.048004800480048	0.0519051905190519	0.0348034803480348	0.0512051205120512	0.622662266226623	0	0.131713171317132	0.0261026102610261	0.5
0.0502050205020502	0.0457045704570457	0.0573057305730573	0.0481048104810481	0.781678167816782	0.0045004500450045	0.0005000500050005	0.0003000300030003	0.004000400040004	0.157015701570157	0.047004700470047	0.0502050205020502	0.0483048304830483	0.0317031703170317	0.0488048804880488	0.618761876187619	0	0.131513151315132	0.0282028202820282	1
0.0531053105310531	0.0452045204520452	0.0605060506050605	0.0515051505150515	0.787278727872787	0.0044004400440044	0.0004000400040004	0.0001000100010001	0.0032003200320032	0.164216421642164	0.0471047104710471	0.0531053105310531	0.0521052105210521	0.0307030703070307	0.0512051205120512	0.624362436243624	0	0.134513451345135	0.027002700270027	2
0.0563056305630563	0.038003800380038	0.0554055405540554	0.0465046504650465	0.786478647864786	0.0148014801480148	0.0002000200020002	0	0.0026002600260026	0.154015401540154	0.0509050905090509	0.0563056305630563	0.0469046904690469	0.0313031303130313	0.0469046904690469	0.621462146214621	0	0.127712771277128	0.0259025902590259	4
0.0625062506250625	0.0359035903590359	0.0601060106010601	0.0499049904990499	0.775877587758776	0.0621062106210621	0.0008000800080008	0.0001000100010001	0.0042004200420042	0.162016201620162	0.0523052305230523	0.0625062506250625	0.0505050505050505	0.0338033803380338	0.0514051405140514	0.616961696169617	0	0.136413641364136	0.0259025902590259	8
